# Dynamics of apomictic and sexual reproduction during primary succession on a glacier forefield in the Swiss Alps

**DOI:** 10.1101/807651

**Authors:** Christian Sailer, Jürg Stöcklin, Ueli Grossniklaus

## Abstract

Apomixis, the asexual reproduction through seeds, is thought to provide reproductive assurance when ploidy is not even and/or when population density is low. Therefore, apomicts are expected to be more abundant, and the frequency of apomictic offspring higher, at early stages of primary succession when mates are rare.

To test this hypothesis, we sampled facultative apomictic *Hieracium pilosella* L. along the successional gradient on a glacier forefield and determined their ploidy, the level of apomixis in their offspring, and the genetic diversity of the entire meta-population and within subpopulations.

We found that apomixis is more common in odd- and aneuploid cytotypes, which are more frequent at early stages of primary succession. However, apomixis was uncommon at all successional stages and sexual hexaploids were dominating throughout. Reproductive assurance was reflected in the higher fertility of all odd-ploid apomictic plants (3x, 5x) by avoiding meiosis, illustrating that apomixis provides an escape from sterility, as proposed by Darlington. Odd-ploid plants are supposedly better colonizers (Baker’s law), which is supported by their higher occurrence close to the glacier snout. Independent of succession, we found gene flow between apomicts and sexuals, which allows for the continuous creation of new apomictic and sexual genotypes.

We conclude that apomixis in *H. pilosella* does indeed provide an escape from sterility, and therefore reproductive assurance, in aneuploid cytotypes. We further propose that apomixis preserves beneficial combinations of unlinked alleles in every generation for as long as apomictic genotypes persist in the population.
