## Supplemental Data 1 for "Dynamics of apomictic and sexual reproduction during primary succession on a glacier forefield in the Swiss Alps"

### Sheet: GT_LOA267_summary
Name	4000	3000	2000	1500	1200	1100	1000	800	700	650	450	400	200
008-2c	0	0	0	0	0	0	0	0	0	0	0	0	0
008-6e	0	0	0	0	1	0	0	0	0	0	0	0	0
016-4e	0	0	0	0	1	0	0	0	1	0	0	0	0
016-5e	0	0	0	0	1	0	0	0	1	0	0	0	0
023-1	0	0	0	0	0	0	0	0	0	0	0	0	0
023-2	0	0	0	0	0	0	0	0	0	0	0	0	0
024-1c	0	1	1	1	0	0	0	0	0	0	0	0	0
024-5e	1	0	0	0	0	0	1	0	0	0	0	0	0
025-3e	0	0	0	0	0	0	0	0	0	0	0	0	0
1007-2c	0	0	0	0	0	0	0	0	0	0	0	0	0
1007-3c	0	0	0	0	0	0	0	0	0	0	0	0	0
1007-4e	1	0	0	0	0	0	0	0	0	0	0	0	0
1007-5e	1	0	0	0	0	0	0	0	0	0	0	0	0
1007-6e	0	0	0	0	0	0	0	0	0	0	0	0	0
1011-1	1	0	0	0	0	0	0	0	0	0	0	0	0
1012-1c	1	0	0	0	0	0	0	0	0	0	0	0	0
1012-2c	0	0	0	0	0	0	0	0	0	0	0	0	0
1012-3c	0	0	0	0	0	0	0	0	0	0	0	0	0
1012-4e	1	0	0	0	0	0	0	0	0	0	0	0	0
1012-5e	1	0	1	0	0	0	0	0	0	0	0	0	0
1013-1c	1	1	0	0	0	0	0	0	0	0	0	0	0
1013-4e	1	1	0	0	0	0	0	0	0	0	0	0	0
1020-4e	0	0	0	0	0	0	0	0	0	0	0	0	0
1020-5e	0	0	0	0	0	0	0	0	0	0	0	0	0
1027-3e	1	0	0	0	0	0	0	0	0	0	0	0	0
1027-4e	1	0	0	0	0	0	0	0	0	0	0	0	0
1030-1c	0	0	0	0	0	0	1	0	0	0	1	0	0
1030-2c	0	0	0	0	0	0	1	0	0	0	1	0	0
1030-3c	0	0	0	0	0	0	1	0	0	0	1	0	0
1030-4e	0	0	0	0	0	0	1	0	0	0	1	0	0
1030-5e	0	0	0	0	0	0	1	0	0	0	1	0	0
1030-6e	0	0	0	0	0	0	1	0	0	0	1	0	0
1031-1c	0	0	0	0	0	0	0	1	0	1	0	0	0
1031-2c	1	0	0	0	0	1	0	0	0	0	0	0	0
1031-3c	0	0	0	0	0	0	0	1	0	1	0	0	0
1031-4e	1	0	0	0	0	0	0	0	0	0	0	0	0
1031-5e	1	1	0	0	0	0	1	0	0	0	0	0	0
1033-1c	0	0	0	0	0	0	0	0	0	0	0	0	0
1033-2c	0	0	0	0	0	0	0	0	0	0	0	0	0
1035-1e	0	0	0	0	0	0	0	0	0	0	0	0	0
1045-3e	0	0	0	0	0	0	0	0	1	0	0	0	0
1050-1c	0	0	0	0	0	0	0	0	0	0	0	0	0
1050-4e	0	0	0	0	0	0	0	0	0	0	0	0	0
1050-6e	0	0	0	0	0	0	0	0	0	0	0	0	1
1052-1c	0	0	0	0	0	1	0	0	0	0	0	0	0
1052-3e	0	0	0	0	0	1	0	1	0	0	0	0	0
1052-4e	0	0	0	0	0	0	0	0	0	0	0	0	0
1068-2c	0	0	0	0	0	0	0	0	0	0	0	0	0
1076-1c	0	0	0	0	0	0	0	0	0	0	1	0	0
1076-2e	0	0	0	0	0	0	0	0	0	0	1	0	0
1078-1c	0	0	0	0	0	0	0	0	0	0	0	0	0
1078-3c	0	0	0	0	0	0	0	0	0	0	0	0	0
1078-5e	0	0	0	0	0	0	0	0	0	0	0	0	0
121-1c	0	0	0	0	0	0	0	0	0	0	0	0	0
127-1	0	0	1	0	0	0	1	0	0	0	0	0	0
155-1c	0	0	0	0	0	0	1	0	0	0	0	0	0
155-2c	0	0	0	0	0	0	0	0	1	0	0	0	0
155-4e	0	0	0	0	0	0	1	0	1	0	0	0	0
155-5e	0	0	0	1	0	0	0	0	0	0	0	0	0
155-6e	0	0	0	0	0	0	0	0	0	0	0	0	0
163-1c	0	1	0	0	0	0	0	0	0	0	0	0	0
163-2c	0	1	0	0	0	0	0	0	0	0	0	0	0
163-3c	0	0	1	0	0	0	0	0	0	0	0	0	0
163-5e	0	0	1	0	0	0	0	0	0	0	0	0	0
163-6e	0	0	0	0	0	0	1	0	0	0	0	0	0
164-1e	0	0	0	0	0	0	0	0	0	0	0	0	0
164-2e	0	0	0	0	0	0	0	0	0	0	0	0	0
177-1c	0	0	0	0	0	0	0	0	0	0	0	0	0
177-2c	0	0	0	1	0	1	0	0	0	0	0	0	0
185-3e	1	0	0	0	0	0	0	0	0	0	0	0	0
185-4e	0	1	0	0	0	0	0	0	1	1	0	0	0
200-1c	0	0	0	1	0	0	0	0	0	0	0	0	0
200-2c	0	0	0	0	0	0	0	0	1	0	0	0	0
200-3e	0	0	0	0	0	0	0	0	1	0	0	0	0
200-4e	0	0	0	0	0	0	1	1	0	0	0	0	0
208-1c	0	0	0	0	0	0	0	0	0	0	0	0	0
208-4e	0	0	0	0	0	0	0	0	0	1	0	0	0
239-2e	0	0	0	0	0	0	0	1	0	0	0	0	0
243-1c	0	0	0	0	0	0	0	0	0	0	0	0	0
251-1c	1	0	0	0	0	0	0	0	0	0	0	0	0
251-2c	0	0	0	0	0	0	0	0	0	0	0	0	0
251-4e	0	0	0	0	0	0	0	0	0	0	0	0	0
251-5e	0	0	0	0	0	0	0	0	0	0	0	0	0
251-6e	0	0	0	0	0	0	0	0	0	0	0	0	0
310-1c	0	0	0	0	0	0	0	0	0	0	0	0	0
310-3e	0	0	0	0	0	0	0	0	0	0	0	0	0
311-2e	0	0	0	0	1	0	0	0	0	0	0	0	0
311-3e	0	0	0	0	0	0	0	0	0	0	0	0	0
317-1c	0	0	0	0	0	0	0	0	0	0	0	0	0
317-3c	0	0	0	0	0	0	0	0	0	0	0	0	0
317-4e	0	0	0	0	0	0	0	0	0	0	0	0	0
317-5e	0	0	0	0	0	0	0	0	0	0	0	0	0
317-6e	0	0	0	0	0	0	0	0	0	0	0	0	0
327-4e	0	0	0	0	0	0	0	0	0	0	0	0	0
327-5e	0	0	0	0	0	0	0	0	0	0	0	0	0
363-1c	0	0	0	0	0	0	0	0	0	0	0	0	0
363-2c	0	0	0	0	0	0	0	0	0	0	1	0	0
363-3c	0	0	0	0	0	0	0	0	0	0	1	0	0
363-4e	0	0	0	0	0	0	0	0	0	0	1	0	0
375-2c	0	0	0	0	0	0	0	0	0	0	0	0	0
375-6e	0	0	0	0	0	0	0	0	0	0	1	0	0
379-1	0	0	0	0	0	0	0	0	0	0	0	0	0
379-2	0	0	0	0	0	0	0	0	0	0	0	0	0
379-4	0	0	0	0	0	0	0	0	0	0	0	0	0
379-5	0	0	0	0	0	0	0	0	0	0	0	0	0
379-6	0	0	0	0	0	0	0	0	0	0	0	0	0
394-1c	0	0	0	0	0	0	0	0	0	0	0	0	0
394-3e	0	0	0	0	0	0	0	0	0	0	0	0	0
394-4e	0	0	0	0	0	0	0	0	0	0	0	0	0
394-5e	0	0	0	0	0	0	0	0	0	0	0	0	0
403-1c	0	0	0	0	0	0	0	0	0	0	0	0	0
403-3e	0	0	0	0	0	0	0	0	0	0	0	0	0
414-2c	0	0	0	0	0	0	0	0	0	0	0	0	0
414-4e	0	0	0	0	0	0	1	0	0	0	0	0	0
460-1	0	0	0	0	0	0	0	0	0	0	0	1	0
672-1c	0	0	0	0	0	0	0	0	0	0	0	0	0
676-2e	0	0	0	0	0	0	0	0	0	0	0	0	0
750-4e	0	0	0	0	0	0	0	0	0	0	0	0	0
750-6e	0	0	0	0	0	0	0	0	0	0	0	0	0
768-1c	0	0	0	0	0	0	0	0	0	0	0	0	0
768-2c	0	0	0	0	0	0	0	0	0	0	0	0	0
768-3c	0	0	0	0	0	0	0	0	0	0	0	0	0
768-4e	0	0	0	0	0	0	0	0	0	0	0	0	0
768-5e	0	0	0	0	0	0	0	0	0	0	0	0	0
768-6e	0	0	0	0	0	0	0	0	0	0	0	0	0
782-1c	0	0	0	0	0	0	1	0	0	0	0	0	0
782-2c	0	0	0	0	0	0	0	1	0	0	0	0	0
782-3c	0	0	0	0	0	0	0	1	0	0	0	0	0
782-5e	0	0	0	0	0	0	0	0	0	0	0	0	0
782-6e	0	0	0	0	0	0	0	0	0	0	0	0	0
793-3e	0	0	0	0	0	0	0	1	0	0	0	1	0
800-1c	0	0	0	0	0	0	0	0	0	0	0	0	0
800-2c	0	0	0	0	0	0	0	0	0	0	0	0	0
800-3c	0	0	0	0	0	0	0	0	0	0	0	0	0
800-4e	0	0	0	0	0	0	0	0	0	0	0	0	0
802-1c	0	0	0	0	0	0	0	1	0	0	0	0	0
802-2c	0	0	0	0	0	0	1	0	0	0	0	0	0
802-3e	0	0	0	0	0	0	0	0	0	0	0	0	0
A1-1c	0	0	0	0	0	0	0	0	0	0	0	0	0
A1-2c	0	0	0	0	0	0	0	0	0	0	0	1	0
A1-3c	0	0	0	0	0	0	0	0	0	0	0	1	0
KE1-4e	0	0	0	0	0	0	0	0	0	0	0	0	0
KE1-5e	0	0	0	0	0	0	0	0	0	0	0	0	0
KE1-6e	0	0	0	0	0	0	0	0	0	0	0	0	0
KS2-1c	0	0	0	0	0	0	0	0	0	0	0	0	0
KS2-6e	0	0	0	0	0	0	0	0	0	0	0	0	0
T4-1c	0	0	0	0	0	0	1	0	0	0	0	0	0
T4-3c	0	0	0	0	0	0	0	0	0	0	0	0	0
T4-5e	0	0	0	0	0	0	0	0	0	0	0	0	0
T4-6e	0	0	0	0	0	0	0	0	0	0	0	0	0
TE1-1c	0	0	0	0	0	0	0	0	0	0	0	0	0
TE1-2c	0	0	0	0	0	0	0	0	0	0	0	0	0
TE1-3e	0	0	0	0	0	0	0	0	0	0	0	0	0
TE1-4e	0	0	0	0	0	0	0	0	0	0	0	0	0
TS3-1c	0	0	0	0	0	0	0	0	0	0	0	0	0
TS3-2c	0	0	0	0	0	0	1	0	0	0	0	0	0
TS3-4e	0	0	0	0	0	0	0	0	0	0	0	0	0
TS3-6e	0	0	0	0	0	0	0	0	0	1	0	0	0

### Sheet: Legend
Dataset_GT_LOA267 Genotype matrix of marker LOA267. Column names are binned fragment sizes.
of the manuscript
Dynamics of apomictic and sexual reproduction during primary succession on a glacier forefield in the Swiss Alps
Christian Sailer, Jürg Stöcklin, Ueli Grossniklaus
