## Supplemental Data 4 for "Dynamics of apomictic and sexual reproduction during primary succession on a glacier forefield in the Swiss Alps"

### Sheet: GT_SSR87_summary
Name	123.156	141.864	147.714	150.728	153.804	156.943	163.415	166.75	170.153	173.625	177.168	180.784	184.474	188.238	192.08	196	200	204	208.08	212.242	216.486	220.816	225.232	229.737	234.332	239.019	243.799	248.675	253.648	263.896	269.174	274.557	297.189	315.38	321.687
1007-1c	0	0	0	0	0	0	0	0	0	0	0	0	0	0	1	0	0	0	1	1	0	0	0	0	0	0	0	0	0	0	0	0	0	0	0
1030-2c	0	0	0	0	0	0	0	1	0	0	0	1	1	0	0	0	0	0	0	0	0	1	1	0	0	0	0	0	0	0	0	0	0	0	0
1031-1c	0	0	0	0	0	0	0	1	0	0	0	0	0	1	1	0	0	0	0	1	1	1	0	0	0	0	0	0	0	0	0	0	0	0	0
1076-2e	0	0	0	0	0	0	0	0	0	0	1	1	0	0	1	0	0	0	0	0	0	0	0	0	0	0	0	0	0	0	0	0	0	0	0
155-4e	0	0	0	0	0	0	0	0	1	1	0	0	0	0	0	0	0	1	1	1	1	0	0	0	0	0	0	0	0	0	0	0	0	0	0
310-1c	0	0	0	0	0	0	0	1	0	0	1	1	0	0	0	1	1	0	0	0	0	0	0	0	1	1	0	0	0	0	0	0	0	0	0
782-5e	0	0	0	0	0	0	0	0	1	1	0	0	0	0	0	0	0	1	1	0	0	0	0	0	0	0	0	0	0	0	0	0	0	0	0
008-2c	0	0	0	0	0	0	0	0	0	0	0	0	0	0	1	0	1	0	1	0	0	0	0	0	0	0	0	0	0	0	0	0	0	0	0
019-2c	0	0	0	0	0	0	0	0	0	0	0	0	0	0	0	0	1	0	0	0	0	1	1	0	0	0	0	0	0	0	0	0	0	0	0
023-2	0	0	0	0	0	0	0	0	1	0	0	0	1	0	0	0	1	1	0	0	0	1	0	0	0	0	0	0	0	0	0	0	0	0	0
024-2c	0	0	0	0	0	0	0	0	0	0	0	0	1	0	0	0	0	0	1	0	0	0	0	1	0	0	0	0	0	0	0	0	0	0	0
024-3c	0	0	0	0	0	0	0	0	0	0	0	0	1	0	0	1	0	0	1	0	0	0	0	0	0	0	0	0	0	0	0	0	0	0	0
025-2c	0	0	0	0	0	0	0	0	0	0	0	1	0	0	0	0	0	0	0	1	1	0	0	0	0	0	0	0	0	0	0	0	0	0	0
1001-1c	0	0	0	0	0	0	0	0	0	0	1	0	0	0	0	1	1	0	0	0	0	1	0	0	0	0	0	0	0	0	0	0	0	0	0
1001-2c	0	0	0	0	0	0	0	0	0	0	1	0	1	0	0	1	1	0	0	0	0	0	0	0	0	0	0	0	0	0	0	0	0	0	0
1001-3e	0	0	0	0	0	0	0	0	0	0	1	0	1	0	0	1	1	0	0	0	0	0	0	0	0	0	0	0	0	0	0	0	0	0	0
1001-4e	0	0	0	0	0	0	0	0	0	0	1	0	0	0	0	1	1	0	0	0	0	0	0	0	0	0	0	0	0	0	0	0	0	0	0
1006-1e	0	0	0	0	0	0	0	0	0	0	0	0	1	0	0	1	1	0	0	0	0	0	0	0	0	0	0	0	0	0	0	0	0	0	0
1007-1c	0	0	0	0	0	0	0	0	0	0	0	0	1	0	0	1	0	1	0	0	1	0	0	0	0	0	0	0	0	0	0	0	0	0	0
1007-4e	0	0	0	0	1	0	0	0	0	0	0	0	0	1	0	1	0	1	1	0	1	0	0	0	0	0	0	0	0	0	0	0	0	0	0
1012-3c	0	0	1	0	0	0	0	0	0	0	1	0	0	0	0	1	1	0	0	1	1	0	0	0	0	0	0	0	0	0	0	0	0	0	0
1012-5e	0	0	0	0	0	0	0	0	0	0	0	0	0	0	0	0	0	1	0	0	0	0	1	1	0	1	0	0	1	0	0	0	0	0	0
1013-3c	0	0	0	0	0	0	0	0	0	0	0	0	0	1	0	0	1	0	0	0	0	0	0	0	0	0	0	0	0	0	0	0	0	0	0
1020-1c	0	0	0	0	1	0	0	0	0	0	0	0	0	1	0	0	1	0	0	0	0	1	1	0	0	0	0	0	0	0	0	0	0	0	0
1020-2c	0	0	0	0	1	0	0	0	0	0	0	0	0	1	0	0	0	0	0	0	0	1	1	0	0	0	0	0	0	0	0	0	0	0	0
1020-4e	0	0	1	0	0	0	0	0	0	1	0	1	0	0	1	0	0	0	0	0	1	0	0	0	0	0	0	0	0	0	0	0	0	0	0
1021-3c	0	0	0	1	0	0	0	0	0	0	1	1	0	0	0	0	1	1	0	0	0	0	0	0	0	0	0	0	0	0	0	0	0	0	0
1023-1c	0	0	0	1	0	0	0	0	1	0	1	1	1	0	0	0	1	0	1	0	0	0	0	0	0	0	0	0	0	0	0	0	0	0	0
1027-4e	0	0	0	0	0	0	0	0	1	0	0	0	1	1	0	0	1	0	1	0	0	0	1	1	0	0	0	0	0	0	0	0	0	0	0
1030-1c	0	0	0	0	0	0	0	0	1	0	0	0	1	1	1	1	0	0	1	1	1	0	0	1	0	0	0	0	0	0	0	0	0	0	0
1034-1e	0	0	0	0	0	0	0	0	0	0	0	1	1	0	1	0	0	1	1	0	1	0	1	0	0	0	0	0	0	0	0	0	0	0	0
1035-2e	0	0	0	0	0	0	0	1	0	0	0	1	1	0	1	0	0	1	1	0	0	0	1	0	0	0	0	0	0	0	0	0	0	0	0
1042-1e	0	0	0	0	0	0	0	0	0	0	0	0	0	0	1	1	0	0	1	0	0	1	0	0	0	0	0	0	0	0	0	0	0	0	0
1045-3e	0	0	0	0	0	0	0	0	0	0	0	0	0	0	0	1	0	0	0	0	0	1	0	0	0	0	0	0	0	0	0	0	0	0	0
1045-4e	0	0	0	0	0	0	0	0	0	1	1	0	1	1	0	1	1	1	0	0	1	1	0	0	0	0	0	0	0	0	0	0	0	0	0
1050-4e	0	0	0	0	0	0	0	0	0	1	1	0	0	1	0	0	1	0	0	0	1	1	0	0	0	0	0	0	0	0	0	0	0	0	0
1052-4e	0	0	0	0	0	0	0	0	0	0	1	0	1	1	0	0	1	0	0	0	0	0	0	1	0	0	0	0	0	0	0	0	0	0	0
1053-3e	0	0	0	0	0	0	0	0	0	1	1	1	0	1	1	0	0	1	0	0	0	0	1	1	0	0	0	0	0	0	0	0	0	0	0
1056-3e	0	0	0	0	0	0	0	0	0	1	0	0	0	0	1	1	0	0	0	0	0	1	0	0	0	0	0	0	0	0	0	0	0	0	0
1056-5e	0	0	0	0	0	0	0	0	0	1	0	0	0	0	0	1	0	0	0	0	0	0	0	0	0	0	0	0	0	0	0	0	0	0	0
1068-1c	0	1	0	0	0	0	0	0	0	0	0	0	1	0	0	0	1	1	0	0	0	1	0	0	1	0	0	0	0	0	0	0	0	0	0
1068-3e	0	1	0	0	0	0	0	0	0	0	0	0	1	1	0	0	0	0	1	0	0	0	0	0	0	0	0	0	0	0	0	0	0	0	0
1076-1c	0	0	0	0	0	0	0	0	0	0	0	0	0	0	1	1	0	0	0	1	1	0	0	0	0	0	0	0	0	0	0	0	0	0	0
1078-4e	0	0	0	0	0	0	0	0	0	1	0	1	0	1	1	1	0	0	0	0	0	0	0	0	0	0	0	0	0	0	0	0	0	0	0
121-1c	0	1	0	0	0	0	0	0	0	1	0	0	0	0	1	1	0	1	1	0	0	0	0	0	0	0	0	0	0	0	0	0	0	0	0
155-2c	0	0	0	0	0	0	0	0	0	1	1	1	1	0	0	0	0	1	1	0	1	0	0	0	0	0	0	0	0	0	0	0	0	0	0
163-6e	0	0	0	0	1	0	0	0	0	0	0	0	1	0	0	0	1	0	1	0	1	1	1	1	0	0	0	0	0	0	0	0	0	0	0
185-1c	0	0	0	0	0	0	0	0	0	1	0	0	1	0	1	1	0	0	0	1	0	0	0	0	0	0	0	0	0	0	0	0	0	0	0
185-3e	0	0	0	0	0	0	0	0	0	0	0	1	0	1	1	0	1	1	1	1	0	0	0	0	0	0	0	0	0	0	0	0	0	0	0
200-1c	0	0	0	1	0	0	0	0	0	0	0	0	0	1	0	1	0	1	1	0	0	0	0	0	0	0	0	0	0	0	0	0	0	0	0
208-2c	0	0	0	0	0	0	0	0	1	0	0	1	0	1	1	0	0	0	0	1	0	0	0	0	0	0	0	0	0	0	0	0	0	0	0
239-3e	0	0	0	0	0	0	0	0	0	0	1	1	0	0	0	0	0	1	0	0	0	0	0	0	0	0	0	0	0	0	0	0	0	0	0
243-4e	0	0	0	0	0	0	0	0	0	0	0	0	0	1	1	0	1	1	0	0	0	0	0	0	0	0	0	0	0	0	0	0	0	0	0
251-2c	0	0	0	0	0	1	0	1	0	1	0	0	0	1	0	1	0	0	0	0	0	0	0	0	0	0	0	0	0	0	0	0	0	0	0
261-2e	0	0	0	0	0	0	0	0	0	0	0	1	1	0	0	0	0	0	1	0	1	0	0	0	0	0	0	0	0	0	0	0	0	0	0
310-3e	0	0	0	0	0	0	0	1	1	0	0	1	0	0	0	0	1	0	0	0	0	0	0	0	0	1	1	0	0	0	0	0	0	0	0
310-4e	0	0	0	0	0	0	0	0	1	0	0	1	0	0	0	0	1	0	0	0	0	0	0	0	0	0	1	0	0	0	0	0	0	0	0
316-2c	0	0	0	0	0	0	0	0	0	0	0	1	1	1	1	0	0	1	0	0	0	0	0	1	0	0	0	0	0	0	0	0	0	0	0
317-1c	0	0	1	0	0	0	0	0	0	0	0	1	0	1	0	0	0	1	0	0	0	0	0	0	0	0	0	0	0	0	0	0	0	0	0
317-4e	0	0	0	0	0	0	0	0	0	0	0	0	0	0	1	0	0	1	0	0	0	0	0	0	0	0	0	0	0	0	0	0	0	0	0
317-5e	0	0	0	0	0	0	0	0	0	0	0	0	0	1	0	0	0	0	0	0	0	0	0	0	0	0	0	0	0	0	0	0	0	0	0
375-6e	0	0	0	0	0	0	0	0	0	0	1	0	0	1	0	0	1	1	0	1	0	0	1	0	0	0	0	0	0	0	0	0	0	0	0
377-2c	0	0	0	0	0	0	0	0	0	0	1	0	1	0	0	0	1	0	0	0	0	0	0	0	0	0	0	0	0	0	0	0	0	0	0
379-1	0	0	0	0	0	0	0	0	0	1	0	1	1	0	0	1	0	1	0	0	0	0	0	0	0	0	0	0	0	0	0	0	0	0	0
379-6	0	0	0	0	0	0	0	0	1	1	0	0	1	0	1	0	0	1	0	0	0	0	0	0	0	0	0	0	0	0	0	0	0	0	0
381-1	0	0	0	0	0	0	0	0	0	0	0	1	0	0	0	0	1	0	0	0	0	0	0	0	0	0	0	0	0	0	0	0	0	0	0
394-1c	0	0	0	0	0	0	0	0	0	0	0	1	0	1	0	0	1	0	0	0	0	0	0	0	0	0	0	0	0	0	0	0	0	0	0
414-1c	0	0	0	0	0	0	0	0	0	0	0	0	0	1	1	1	0	0	1	0	0	1	0	1	0	0	0	0	0	0	0	0	0	0	0
460-2	0	0	0	0	0	0	0	0	0	0	0	0	1	0	0	0	0	0	0	1	0	0	1	1	0	0	0	0	0	0	0	0	0	0	0
672-3e	0	0	0	0	0	0	0	0	0	0	0	0	0	0	1	0	0	0	1	1	0	0	0	0	0	0	0	0	0	0	0	0	0	0	0
673-1c	0	0	0	1	0	0	0	0	0	0	0	0	0	0	1	1	0	0	1	1	1	0	1	0	0	0	0	0	0	0	0	0	0	0	0
673-2e	0	0	0	1	1	0	0	0	0	0	0	0	0	0	0	1	0	0	1	0	1	0	0	0	0	0	0	0	0	0	0	0	0	0	0
675-2e	0	0	0	0	0	0	0	0	0	0	0	1	0	1	1	0	0	0	1	1	0	0	0	0	0	0	0	0	0	0	0	0	0	0	0
750-4e	0	0	0	0	0	0	0	0	0	1	1	1	1	1	0	0	0	0	0	0	0	1	0	0	0	0	1	0	0	1	0	0	0	0	0
750-6e	0	0	0	0	0	0	1	0	1	1	1	1	0	0	0	0	0	0	1	0	0	1	1	1	0	0	0	0	0	0	0	0	0	0	0
768-2c	0	0	0	0	0	0	0	1	0	0	0	0	0	0	0	0	1	1	0	0	0	0	0	0	0	0	0	0	0	0	0	0	0	0	0
782-1c	0	0	0	0	0	0	0	1	0	0	0	0	0	0	1	1	0	0	0	1	1	0	0	1	0	0	0	0	0	0	0	0	0	0	0
782-5e	0	0	0	1	0	0	0	1	0	0	0	1	0	0	0	1	0	0	0	1	1	0	0	0	0	0	0	0	0	0	0	0	0	0	0
787-2e	0	0	0	0	0	0	0	0	0	0	0	1	0	0	0	0	1	1	0	1	1	0	0	0	0	0	0	0	0	0	0	0	0	0	0
794-1	0	0	0	0	0	0	0	0	0	0	0	0	1	1	0	0	0	1	1	1	1	0	0	1	1	0	0	0	0	0	0	0	0	0	0
800-3c	0	0	0	0	0	0	1	0	0	0	0	0	1	0	0	0	1	0	0	0	0	0	0	0	0	0	0	0	0	0	0	0	0	0	0
802-2c	0	0	0	0	0	0	0	0	0	1	0	0	0	0	0	0	0	0	1	0	0	0	1	0	0	0	0	0	0	0	0	0	0	0	0
A1-3c	0	0	0	0	0	0	0	1	1	0	0	0	1	1	0	0	0	1	0	0	0	0	0	0	0	0	0	0	0	0	0	0	0	0	0
KE1-2c	0	0	0	0	0	0	0	0	0	0	0	0	1	1	0	0	0	0	0	0	0	1	0	0	0	0	0	0	0	0	0	0	0	0	0
KE1-4e	0	0	0	0	0	0	0	0	0	0	0	0	1	1	0	0	0	0	0	0	0	1	0	0	0	0	0	0	0	0	0	0	0	0	0
KS2-3c	0	0	0	0	0	0	0	0	0	1	0	1	0	0	1	1	0	0	0	0	0	0	0	0	0	0	0	0	0	0	0	0	0	0	0
T4-6e	0	0	0	0	0	0	0	0	0	0	0	0	0	0	0	1	1	0	0	0	1	1	0	0	0	0	0	0	0	0	0	0	0	0	0
008-1c	0	0	0	0	0	0	0	0	0	0	0	0	0	0	1	0	1	0	0	0	0	0	0	0	0	0	0	0	0	0	0	0	0	0	0
008-3c	0	0	0	0	0	0	0	0	0	0	0	0	0	0	1	0	1	0	1	0	0	0	0	0	0	0	0	0	0	0	0	0	0	0	0
008-4e	0	0	0	0	0	0	0	0	0	1	1	0	0	1	0	0	0	0	1	0	0	0	0	0	0	0	0	0	0	0	0	0	0	0	0
008-5e	0	0	0	0	0	0	0	0	0	1	1	0	1	1	0	0	0	0	1	0	0	0	0	0	0	0	0	0	0	0	0	0	0	0	0
008-6e	0	0	0	0	0	0	0	0	0	1	1	0	1	0	0	1	0	1	1	1	0	0	0	0	0	0	0	0	0	0	0	0	0	0	0
010-1e	0	0	0	0	0	0	0	0	0	0	0	0	0	0	0	1	0	1	0	1	0	0	0	0	0	0	0	0	0	0	0	0	0	0	0
010-2e	0	0	0	0	0	0	0	0	0	0	0	0	0	0	0	0	0	0	0	0	0	0	0	0	0	0	0	0	0	0	0	0	0	0	0
016-1c	0	0	0	0	0	0	0	0	0	0	0	0	1	0	0	0	1	1	0	0	0	0	0	0	0	0	0	0	0	0	0	0	0	0	0
016-2c	0	0	0	0	0	0	0	0	0	0	0	0	1	0	0	0	1	1	0	0	0	0	0	0	0	0	0	0	0	0	0	0	0	0	0
016-3c	0	0	0	0	0	0	0	0	0	0	0	0	1	0	0	0	0	0	0	0	0	0	0	0	0	0	0	0	0	0	0	0	0	0	0
016-4e	0	0	0	0	0	0	0	0	0	0	0	0	1	0	0	0	1	0	0	0	0	0	0	0	0	0	0	0	0	0	0	0	0	0	0
016-5e	0	0	0	0	0	0	0	0	0	0	0	0	1	0	0	1	1	0	0	0	0	0	0	0	0	0	0	0	0	0	0	0	0	0	0
019-1c	0	0	0	0	0	0	0	0	0	0	0	0	1	0	0	1	1	0	0	0	0	1	1	0	0	0	0	0	0	0	0	0	0	0	0
019-3e	0	0	0	0	0	0	0	0	0	1	0	1	0	0	0	0	1	0	0	0	0	1	0	0	0	0	0	0	0	0	0	0	0	0	0
019-4e	0	0	0	0	0	0	0	0	0	1	0	1	0	0	0	0	1	0	0	0	0	1	0	0	0	0	0	0	0	0	0	0	0	0	0
019-5e	0	0	0	0	0	0	0	0	0	0	0	0	0	0	0	0	1	0	0	0	0	0	0	0	0	0	0	0	0	0	0	0	0	0	0
023-1	0	0	0	0	0	0	0	0	0	0	0	0	0	0	0	0	1	0	0	0	0	1	0	0	0	0	0	0	0	0	0	0	0	0	0
024-1c	0	0	0	0	0	0	0	0	1	0	0	0	1	0	0	0	0	1	0	0	0	0	0	0	0	0	0	0	0	0	0	0	0	0	0
024-4e	0	0	0	0	0	0	0	0	0	0	0	1	1	0	0	1	0	0	0	1	0	0	0	0	0	0	0	0	0	0	0	0	0	0	0
024-4e	0	0	0	0	0	0	0	0	0	0	0	1	1	0	0	0	0	0	1	1	0	0	0	0	0	0	0	0	0	0	0	0	0	0	0
024-5e	0	0	1	0	0	0	0	0	0	0	0	0	1	0	0	1	0	0	1	0	0	0	0	0	0	0	0	0	0	0	0	0	0	0	0
024-6e	0	0	1	0	0	0	0	0	0	0	0	0	0	0	0	1	0	1	0	0	0	0	0	0	0	0	0	0	0	0	0	0	0	0	0
025-1c	0	0	0	0	0	0	0	0	0	0	0	1	0	0	0	0	0	1	0	1	0	0	0	0	0	0	0	0	0	0	0	0	0	0	0
025-3e	0	0	0	0	0	0	0	0	0	0	0	1	0	0	1	0	1	1	0	1	0	0	0	0	0	0	0	0	0	0	0	0	0	0	0
044-1c	0	0	0	0	0	0	0	0	0	0	0	1	0	0	1	0	1	1	0	0	0	0	1	0	0	0	0	0	0	0	0	0	0	0	0
044-2e	0	0	0	0	0	0	0	0	0	0	0	0	0	0	0	0	1	1	0	0	0	0	1	0	0	0	0	0	0	0	0	0	0	0	0
077-1e	0	0	0	0	0	0	0	0	0	0	0	0	0	1	0	0	1	1	0	1	0	0	1	1	0	0	0	0	0	0	0	0	0	0	0
1-48-2e	0	0	0	0	0	0	0	0	0	0	0	0	0	1	0	0	1	1	0	1	0	1	1	1	0	0	0	0	0	0	0	0	0	0	0
1006-2e	0	0	0	0	0	0	0	0	0	0	0	0	1	0	0	1	1	1	0	0	0	0	0	0	0	0	0	0	0	0	0	0	0	0	0
1007-2c	0	0	0	0	0	0	0	0	0	0	0	0	0	0	0	1	0	1	0	0	1	0	0	0	0	0	0	0	0	0	0	0	0	0	0
1007-3c	0	0	0	0	1	0	0	0	0	0	0	0	0	1	0	0	0	1	1	0	0	0	0	0	0	0	0	0	0	0	0	0	0	0	0
1007-5e	0	0	0	0	0	0	0	0	0	0	0	0	0	0	0	1	0	0	0	0	1	0	1	0	0	0	0	0	0	0	0	0	0	0	0
1007-6e	0	0	0	0	0	0	0	0	0	0	0	0	1	0	0	0	0	0	0	0	0	0	1	0	0	0	0	0	0	0	0	0	0	0	0
1010-1e	0	0	1	0	0	0	0	0	0	0	0	0	1	1	0	0	0	0	0	0	0	0	1	0	0	0	0	0	0	0	0	0	0	0	0
1010-2e	0	0	1	0	0	0	0	0	0	0	0	0	0	1	0	0	0	0	0	0	0	0	0	0	0	0	0	0	0	0	0	0	0	0	0
1010-3e	0	0	1	0	0	0	0	0	0	0	1	0	0	1	0	0	0	1	0	0	0	0	0	0	0	0	0	0	0	0	0	0	1	1	0
1011-1	0	0	1	0	0	0	0	0	0	0	1	0	0	1	0	1	0	1	0	0	0	0	0	0	0	1	0	0	0	0	0	0	1	1	0
1011-2	0	0	0	0	0	0	0	0	0	0	0	0	0	0	0	1	0	0	0	0	0	0	0	0	0	1	0	0	0	0	0	0	0	0	0
1012-1c	0	0	0	0	0	0	0	0	0	0	0	0	0	0	0	1	0	0	0	0	0	0	1	0	0	1	0	0	0	0	0	0	0	0	0
1012-2c	0	0	0	0	0	0	0	0	0	0	0	0	0	0	0	1	0	0	0	1	1	0	1	0	0	0	0	0	0	0	0	0	0	0	0
1012-4e	0	0	1	0	0	0	0	0	0	0	1	0	0	0	0	0	1	1	0	0	0	0	1	0	0	0	0	0	0	0	0	0	0	0	0
1012-6e	0	0	0	0	1	0	0	0	0	0	0	1	0	0	0	1	0	0	0	0	0	0	1	1	0	1	0	0	1	0	0	0	0	0	0
1013-1c	0	0	0	0	1	0	0	0	0	0	1	1	0	0	0	1	0	0	0	0	0	0	0	0	0	0	0	0	0	0	0	0	0	0	0
1013-2c	0	0	0	0	1	0	0	0	0	0	1	0	0	1	0	0	1	0	0	0	0	0	0	0	0	0	0	0	0	0	0	0	0	0	0
1013-4e	0	0	0	0	0	0	0	0	0	0	0	0	0	1	0	0	1	0	0	0	0	0	0	0	0	0	0	0	0	0	0	0	0	0	0
1013-5e	0	0	0	0	0	0	0	0	0	0	0	0	0	1	0	0	1	0	0	0	0	1	0	0	0	0	0	0	0	0	0	0	0	0	0
1020-3c	0	0	0	0	1	0	0	0	0	1	0	0	0	1	1	0	0	0	0	0	0	0	1	0	0	0	0	0	0	0	0	0	0	0	0
1020-5e	0	0	1	0	0	0	0	0	0	0	0	1	0	0	0	0	0	0	0	0	1	0	0	0	0	0	0	0	0	0	0	0	0	0	0
1020-6e	0	0	0	0	1	0	0	0	0	0	0	0	0	1	0	0	0	0	0	0	0	0	1	0	0	0	0	0	0	0	0	0	0	0	0
1021-1c	0	0	0	0	1	0	0	0	0	1	0	0	0	1	0	0	0	1	0	0	0	0	1	0	0	0	0	0	0	0	0	0	0	0	0
1021-2c	0	0	0	0	0	0	0	0	0	1	1	0	0	0	0	0	0	1	0	0	0	0	0	0	0	0	0	0	0	0	0	0	0	0	0
1021-4e	0	0	0	0	0	0	0	0	0	0	1	1	0	0	0	0	0	1	0	0	0	0	0	0	0	0	0	0	0	0	0	0	0	0	0
1021-5e	0	0	0	0	0	0	0	0	0	0	1	1	0	0	0	0	0	1	0	0	0	0	0	0	0	0	0	0	0	0	0	0	0	0	0
1023-2c	0	0	0	1	1	0	0	0	0	0	0	1	0	0	0	1	1	0	0	0	0	0	0	0	0	0	0	0	0	0	0	0	0	0	0
1023-3e	0	0	0	1	1	0	0	0	0	0	1	0	0	0	0	1	0	0	0	0	0	0	0	0	0	1	0	1	0	0	0	0	0	0	0
1027-1c	0	0	0	1	0	0	0	1	0	0	1	0	1	0	0	1	0	0	1	0	0	0	0	0	0	1	0	1	0	0	0	0	0	0	0
1027-2e	0	0	0	0	0	0	0	1	0	0	0	0	1	0	0	1	0	0	1	0	0	0	0	0	0	0	0	0	0	0	0	0	0	0	0
1027-3e	0	0	0	0	0	0	0	0	1	0	0	0	1	0	0	0	1	0	1	0	0	0	0	0	0	0	0	0	0	0	0	0	0	0	0
1028-1c	0	0	0	0	0	0	0	0	1	0	0	0	1	1	0	0	0	0	1	0	0	0	1	1	0	0	0	0	0	0	0	0	0	0	0
1030-2c	0	0	0	0	0	0	0	0	1	0	0	0	1	1	0	0	0	0	0	0	0	0	1	1	0	0	0	0	0	0	0	0	0	0	0
1030-3c	0	0	0	0	0	0	0	0	1	0	0	0	1	1	0	0	0	0	0	0	0	0	0	1	0	0	0	0	0	0	0	0	0	0	0
1030-4e	0	0	0	0	0	0	0	0	1	0	0	0	1	1	0	0	0	0	0	0	0	0	0	1	0	0	0	0	0	0	0	0	0	0	0
1030-5e	0	0	0	0	0	0	0	0	1	0	0	0	1	1	0	0	0	0	0	0	0	0	0	1	0	0	0	0	0	0	0	0	0	0	0
1030-6e	0	0	0	0	0	0	0	0	1	0	0	0	1	0	0	0	0	0	0	0	0	0	0	1	0	0	0	0	0	0	0	0	0	0	0
1031-1c	0	0	0	0	0	0	0	0	1	0	0	0	1	0	0	0	0	0	0	0	0	0	0	1	0	0	0	0	0	0	0	0	0	0	0
1031-2c	0	0	0	0	0	0	0	0	0	0	0	0	1	0	1	0	0	1	0	0	0	0	0	0	0	0	0	0	0	0	0	0	0	0	0
1031-3c	0	0	0	0	0	0	0	0	0	0	0	0	1	0	1	0	0	1	0	0	0	0	0	0	0	0	0	0	0	0	0	0	0	0	0
1031-4e	0	0	0	0	0	0	0	0	0	0	0	0	1	1	1	0	1	0	0	0	0	0	0	0	0	0	0	0	0	0	0	0	0	0	0
1031-5e	0	0	0	0	0	0	0	0	0	0	0	0	1	1	1	0	1	1	0	0	0	0	0	0	0	0	0	0	0	0	0	0	0	0	0
1031-6e	0	0	0	0	0	0	0	0	0	0	0	0	1	1	1	0	1	1	0	0	0	0	0	0	0	0	0	0	0	0	0	0	0	0	0
1032-1c	0	0	0	0	0	0	0	0	1	0	0	0	0	1	0	1	1	0	0	0	0	0	0	0	0	0	0	0	0	0	0	0	0	0	0
1032-2e	0	0	0	0	0	0	0	0	0	0	0	0	0	0	1	0	0	0	0	0	0	0	0	0	0	0	0	0	0	0	0	0	0	0	0
1033-1c	0	0	0	0	0	0	0	0	0	0	0	0	0	0	0	0	0	0	0	0	0	0	0	0	0	0	0	0	0	0	0	0	0	0	0
1033-2c	0	0	0	0	0	0	0	0	0	0	0	0	0	0	0	1	0	0	1	0	0	0	0	0	0	0	0	0	0	0	0	0	0	0	0
1033-3e	0	0	0	0	0	0	0	0	0	0	0	0	0	0	0	1	0	0	1	0	1	0	0	0	0	0	0	0	0	0	0	0	0	0	0
1033-4e	0	0	0	0	0	0	0	0	0	0	0	0	0	0	0	1	0	0	0	1	1	0	0	0	0	0	0	0	0	0	0	0	0	0	0
1035-1e	0	0	0	0	0	0	0	0	0	0	0	1	1	0	1	0	0	1	1	0	1	0	1	0	0	0	0	0	0	0	0	0	0	0	0
1037-1c	0	0	0	0	0	0	0	0	0	0	1	1	0	0	0	0	1	1	0	0	0	0	1	0	0	0	0	0	0	0	0	0	0	0	0
1037-2e	0	0	0	0	0	0	0	0	0	0	1	1	0	0	0	0	1	1	1	0	1	0	0	0	0	0	0	0	0	0	0	0	0	0	0
1037-3e	0	0	0	0	0	0	0	0	0	0	0	1	0	0	0	0	1	0	1	0	1	0	0	0	0	0	0	0	0	0	0	0	0	0	0
1041-1c	0	0	0	0	0	0	0	1	0	0	0	1	1	0	1	0	1	0	1	0	0	0	0	0	0	0	0	0	0	0	0	0	0	0	0
1041-2e	0	0	0	0	0	0	0	1	0	0	0	0	1	0	1	0	0	0	1	0	0	0	0	0	0	0	0	0	0	0	0	0	0	0	0
1041-3e	0	0	0	0	0	0	0	1	0	0	0	0	1	0	1	0	0	1	1	0	0	0	0	0	0	0	0	0	0	0	0	0	0	0	0
1043-1c	0	0	0	0	0	0	0	0	0	0	0	1	0	0	1	0	0	0	0	0	0	0	1	0	0	0	0	0	0	0	0	0	0	0	0
1043-2c	0	0	0	0	0	0	0	0	0	0	0	1	0	0	0	0	0	0	0	0	0	0	1	0	0	0	0	0	0	0	0	0	0	0	0
1043-3c	0	0	0	0	0	0	0	0	0	0	0	1	1	0	0	0	0	0	0	0	0	1	1	0	0	0	0	0	0	0	0	0	0	0	0
1043-4e	0	0	0	0	0	0	0	0	0	0	1	1	1	0	0	0	0	0	0	0	0	1	1	0	0	0	0	0	0	0	0	0	0	0	0
1043-5e	0	0	0	0	0	0	0	0	0	0	1	1	1	0	0	0	0	0	0	0	0	0	1	0	0	0	0	0	0	0	0	0	0	0	0
1043-6e	0	0	0	0	0	0	0	0	0	0	0	1	1	0	0	0	0	0	0	0	0	0	1	0	0	0	0	0	0	0	0	0	0	0	0
1045-1c	0	0	0	0	0	0	0	0	0	0	0	1	0	0	0	1	0	0	0	0	0	1	1	0	0	0	0	0	0	0	0	0	0	0	0
1045-2c	0	0	0	0	0	0	0	0	0	0	0	0	0	0	0	1	0	0	0	0	0	1	0	0	0	0	0	0	0	0	0	0	0	0	0
1047-1c	0	0	0	0	0	0	0	0	0	0	0	1	0	0	0	0	0	0	0	0	1	0	0	0	0	0	0	0	0	0	0	0	0	0	0
1047-2c	0	0	0	0	0	0	0	0	0	0	0	1	0	0	0	0	0	0	0	0	1	0	0	0	0	0	0	0	0	0	0	0	0	0	0
1047-3e	0	0	0	0	0	0	0	0	0	0	0	1	0	0	0	0	0	0	0	0	1	0	0	0	0	0	0	0	0	0	0	0	0	0	0
1047-4e	0	0	0	0	0	0	0	0	0	0	0	1	0	0	0	0	0	0	0	1	1	0	0	0	0	0	0	0	0	0	0	0	0	0	0
1047-5e	0	0	0	0	0	0	0	0	0	0	0	1	1	0	0	0	0	0	0	1	0	0	1	0	0	0	0	0	0	0	0	0	0	0	0
1048-1c	0	0	0	0	0	0	0	0	0	0	0	1	1	0	0	0	1	0	0	0	0	1	1	0	1	0	0	0	0	0	0	0	0	0	0
1050-1c	0	0	0	0	0	0	0	0	0	0	0	0	1	0	0	0	1	1	0	0	0	1	0	0	1	0	0	0	0	0	0	0	0	0	0
1050-2c	0	0	0	0	0	0	0	0	0	0	0	0	1	0	1	0	1	1	1	0	0	0	0	0	0	0	0	0	0	0	0	0	0	0	0
1050-3c	0	0	0	0	0	0	0	0	0	0	0	0	1	1	1	0	0	1	1	0	0	0	0	0	0	0	0	0	0	0	0	0	0	0	0
1050-5e	0	0	0	0	0	0	0	0	0	1	0	1	0	1	0	0	1	0	0	0	0	1	0	1	0	0	0	0	0	0	0	0	0	0	0
1050-6e	0	0	0	0	0	0	0	0	0	0	0	1	0	1	0	0	0	0	0	0	0	0	0	1	0	0	0	0	0	0	0	0	0	0	0
1052-1c	0	0	0	0	0	0	0	0	0	0	1	1	0	1	0	0	0	1	1	0	0	0	0	1	0	0	0	0	0	0	0	0	0	0	0
1052-2c	0	0	0	0	0	0	0	0	0	0	1	0	1	1	0	0	0	1	1	0	0	0	0	0	0	0	0	0	0	0	0	0	0	0	0
1052-3e	0	0	0	0	0	0	0	0	0	0	1	0	1	0	0	0	0	0	1	0	0	0	0	0	0	0	0	0	0	0	0	0	0	0	0
1053-1c	0	0	0	0	0	0	0	0	0	0	1	0	1	1	0	0	1	1	0	0	0	0	1	1	0	0	0	0	0	0	0	0	0	0	0
1053-2e	0	0	0	0	0	0	0	0	0	1	1	0	0	1	0	0	0	1	0	0	0	0	1	0	0	0	0	0	0	0	0	0	0	0	0
1056-1c	0	0	0	0	0	0	0	0	0	1	0	1	0	1	0	1	0	1	0	0	0	0	0	1	0	0	0	0	0	0	0	0	0	0	0
1056-2c	0	0	0	0	0	0	0	0	0	1	0	0	0	0	0	1	0	0	0	0	0	0	0	0	0	0	0	0	0	0	0	0	0	0	0
1056-4e	0	0	0	0	0	0	0	0	0	1	0	0	0	0	1	1	0	0	0	0	0	1	0	0	0	0	0	0	0	0	0	0	0	0	0
1067-1	0	0	0	0	0	0	0	0	0	1	0	0	0	0	0	1	1	0	0	0	0	0	0	0	0	0	0	0	0	0	0	0	0	0	0
1067-2	0	0	0	0	0	0	0	0	0	0	0	0	0	0	0	0	1	0	0	0	0	1	0	0	0	0	0	0	0	0	0	0	0	0	0
1068-2c	0	1	0	0	0	0	0	0	0	0	0	0	1	0	0	0	0	0	0	0	0	0	0	0	1	0	0	0	0	0	0	0	0	0	0
1068-4e	0	1	0	0	0	0	0	0	0	0	0	0	0	1	0	0	0	0	1	0	0	0	0	0	0	0	0	0	0	0	0	0	0	0	0
1069-1c	0	0	0	0	0	0	0	0	0	0	0	1	0	0	0	0	0	0	1	0	0	0	0	0	0	0	0	0	0	0	0	0	0	0	0
1069-2c	0	0	0	0	0	0	0	0	0	0	0	1	0	0	0	0	0	0	1	0	0	0	0	0	0	0	0	0	0	0	0	0	0	0	0
1070-1c	0	0	0	0	0	0	0	0	0	0	0	1	0	0	0	1	0	0	1	1	0	0	0	0	0	0	0	0	0	0	0	0	0	0	0
1076-2e	0	0	0	0	0	0	0	0	0	0	0	1	0	0	1	1	0	0	0	1	0	0	0	0	0	0	0	0	0	0	0	0	0	0	0
1078-1c	0	0	0	0	0	0	0	0	0	1	0	0	1	1	0	1	0	0	0	0	0	0	0	0	0	0	0	0	0	0	0	0	0	0	0
1078-2c	0	0	0	0	0	0	0	0	0	1	0	0	0	1	0	0	0	0	0	0	0	0	0	0	0	0	0	0	0	0	0	0	0	0	0
1078-3c	0	0	0	0	0	0	0	0	0	1	0	0	0	1	0	0	0	0	0	0	0	0	0	0	0	0	0	0	0	0	0	0	0	0	0
1078-5e	0	0	0	0	0	0	0	0	0	1	0	1	0	1	1	1	1	1	0	0	0	0	0	0	0	0	0	0	0	0	0	0	0	0	0
1078-6e	0	0	0	0	0	0	0	0	0	1	0	0	0	1	1	1	1	1	0	0	0	0	0	0	0	0	0	0	0	0	0	0	0	0	0
121-2e	0	1	0	0	0	0	0	0	0	1	0	0	0	1	1	0	0	0	1	0	0	0	0	0	0	0	0	0	0	0	0	0	0	0	0
127-1	0	1	0	0	0	0	0	0	0	1	0	0	0	1	1	1	0	0	1	1	0	1	0	0	0	0	0	0	0	0	0	0	0	0	0
148-1	0	0	0	0	0	0	0	0	0	1	0	1	0	0	1	1	0	0	0	1	0	1	0	0	0	0	0	0	0	0	0	0	0	0	0
155-1c	0	0	0	0	0	0	0	0	0	1	0	1	1	0	0	0	0	0	0	0	1	0	0	0	0	0	0	0	0	0	0	0	0	0	0
155-3c	0	0	0	0	0	0	0	0	0	1	0	0	0	1	0	0	0	1	1	0	1	0	1	0	0	0	0	0	0	0	0	0	0	0	0
155-4e	0	0	0	0	0	0	0	0	0	1	0	0	0	1	0	0	0	0	1	0	1	0	1	0	0	0	0	0	0	0	0	0	0	0	0
155-5e	0	0	0	0	0	0	0	0	0	0	1	0	0	0	0	0	0	0	0	1	1	0	1	0	0	0	0	0	0	0	0	0	0	0	0
155-6e	0	0	0	0	0	0	0	0	0	0	0	0	0	0	0	1	0	0	0	1	1	0	1	0	0	0	0	0	0	0	0	0	0	0	0
163-1c	0	0	0	0	0	0	0	0	0	1	0	0	0	0	0	1	0	0	1	1	1	0	0	1	0	0	0	0	0	0	0	0	0	0	0
163-2c	0	0	0	0	0	0	0	0	0	1	1	0	0	0	0	0	0	0	1	0	0	1	0	1	0	0	0	0	0	0	0	0	0	0	0
163-3c	0	0	0	0	0	0	0	0	0	0	1	0	0	0	0	0	0	0	1	0	0	1	0	1	0	0	0	0	0	0	0	0	0	0	0
163-4e	0	0	0	0	0	0	0	0	0	0	0	0	0	0	0	0	0	0	1	0	0	0	0	0	0	0	0	0	0	0	0	0	0	0	0
163-5e	0	0	0	0	0	0	0	0	0	0	0	0	0	0	0	0	0	0	1	0	0	0	1	1	0	0	0	0	0	0	0	0	0	0	0
164-1e	0	0	0	0	1	0	0	1	0	1	0	0	1	1	0	0	1	0	0	0	0	1	0	0	0	0	0	0	0	0	0	0	0	0	0
164-2e	0	0	0	0	0	0	0	1	0	1	0	0	0	1	0	0	0	0	0	0	0	0	0	0	0	0	0	0	0	0	0	0	0	0	0
177-1c	0	0	0	0	0	0	0	1	0	0	0	0	0	1	1	0	0	0	0	1	0	0	0	0	0	0	0	0	0	0	0	0	0	0	0
177-2c	0	0	0	0	0	0	0	0	0	0	0	0	0	0	1	0	0	0	0	1	0	0	0	0	0	0	0	0	0	0	0	0	0	0	0
177-3e	0	0	0	0	0	0	0	0	0	1	0	0	1	0	0	1	0	0	0	0	0	0	0	0	0	0	0	0	0	0	0	0	0	0	0
185-2c	0	0	0	0	0	0	0	0	0	0	0	0	0	0	1	0	0	0	0	1	0	0	0	0	0	0	0	0	0	0	0	0	0	0	0
185-4e	0	0	0	0	0	0	0	0	0	0	0	1	0	1	0	1	1	1	1	0	0	0	0	0	0	0	0	0	0	0	0	0	0	0	0
200-2c	0	0	0	1	0	0	0	0	0	0	0	0	0	1	0	1	0	1	1	0	0	1	0	0	0	0	0	0	0	0	0	0	0	0	0
200-3e	0	0	0	0	0	0	0	0	0	0	1	0	0	1	0	1	0	0	1	0	0	1	0	0	0	0	0	0	0	0	0	0	0	0	0
200-4e	0	0	0	0	0	0	0	0	0	0	1	0	0	1	0	0	1	0	1	0	0	1	0	0	0	0	0	0	0	0	0	0	0	0	0
208-1c	0	0	0	0	0	0	0	0	1	0	0	1	0	1	1	0	1	0	0	0	0	1	0	0	0	0	0	0	0	0	0	0	0	0	0
208-3e	0	0	0	0	0	0	0	0	0	0	0	0	1	0	1	0	0	0	0	1	0	1	0	0	0	1	0	0	0	0	0	0	0	0	0
208-4e	0	0	0	0	0	0	0	0	0	0	0	0	1	0	1	0	0	0	0	1	0	1	0	0	0	1	0	0	0	0	0	0	0	0	0
228-1c	0	0	0	0	0	0	0	0	0	0	0	0	1	0	1	0	0	0	0	1	0	1	0	0	0	0	0	0	0	0	0	0	0	0	0
239-1c	0	0	0	0	0	0	0	0	0	1	0	1	1	0	0	0	0	1	0	0	0	1	0	0	0	0	0	0	0	0	0	0	0	0	0
239-2e	0	0	0	0	0	0	0	0	0	1	1	1	0	0	0	0	0	1	0	0	0	0	0	0	0	0	0	0	0	0	0	0	0	0	0
243-1c	0	0	0	0	0	0	0	0	0	0	1	1	0	1	0	0	1	1	0	0	0	0	0	0	0	0	0	0	0	0	0	0	0	0	0
243-2c	0	0	0	0	0	0	0	0	0	0	0	0	1	1	1	0	1	0	1	0	0	0	0	0	0	0	0	0	0	0	0	0	0	0	0
243-3e	0	0	0	0	0	0	0	0	0	0	0	0	1	0	1	0	0	1	1	0	0	0	0	0	0	0	0	0	0	0	0	0	0	0	0
251-1c	0	0	0	0	0	0	0	1	0	0	0	0	0	1	0	1	1	0	0	0	0	0	0	0	0	0	0	0	0	0	0	0	0	0	0
251-3c	0	0	0	0	0	1	0	1	0	1	0	0	1	0	1	0	0	0	0	0	0	0	0	0	0	0	0	0	0	0	0	0	0	0	0
251-4e	0	0	0	0	0	0	0	1	0	0	0	0	1	0	1	0	0	0	0	0	0	0	0	0	0	0	0	0	0	0	0	0	0	0	0
251-5e	0	0	0	0	0	0	0	1	0	0	0	0	1	0	1	0	0	0	0	0	0	0	0	0	0	0	0	0	0	0	0	0	0	0	0
251-6e	0	0	0	0	0	0	0	1	0	0	0	0	1	1	1	0	0	0	0	0	0	0	0	0	0	0	0	0	0	0	0	0	0	0	0
261-1c	0	0	0	0	0	0	0	1	0	0	0	1	1	1	0	0	0	0	1	0	1	0	0	0	0	0	0	0	0	0	0	0	0	0	0
261-3e	0	0	0	0	0	0	0	0	0	0	0	0	1	0	0	0	0	0	1	0	1	0	0	0	0	0	0	0	0	0	0	0	0	0	0
309-1c	0	0	0	0	0	0	0	0	0	0	0	1	1	0	1	0	1	0	1	0	1	0	0	0	0	0	0	0	0	0	0	0	0	0	0
310-1c	0	0	0	0	0	0	0	0	1	0	0	1	1	0	1	0	1	0	0	0	0	0	0	0	0	1	1	0	0	0	0	0	0	0	0
310-2c	0	0	0	0	0	0	0	1	1	0	0	1	1	0	0	0	1	1	0	0	0	0	0	0	0	0	1	0	0	0	0	0	0	0	0
311-1c	0	0	0	0	0	0	0	0	1	1	0	1	0	0	1	1	1	0	0	0	0	0	0	0	0	0	1	0	0	0	0	0	0	0	0
311-2e	0	0	0	0	0	0	0	0	0	1	0	1	1	0	1	1	1	0	0	0	0	0	0	1	0	0	0	0	0	0	0	0	0	0	0
311-3e	0	0	0	0	0	0	0	0	0	0	0	0	1	1	0	1	1	0	0	0	0	0	0	1	0	0	0	0	0	0	0	0	0	0	0
314-1c	0	0	0	0	0	0	0	0	0	1	0	0	0	1	0	1	0	0	0	0	0	1	0	0	0	0	0	0	0	0	0	0	0	0	0
314-2e	0	0	0	0	0	0	0	0	0	1	0	1	0	1	0	0	0	0	0	0	0	1	0	1	0	0	0	0	0	0	0	0	0	0	0
315-1c	0	0	0	0	0	0	0	0	0	1	0	1	0	0	1	0	0	1	0	0	0	0	0	1	0	0	0	0	0	0	0	0	0	0	0
315-2e	0	0	0	0	0	0	0	0	0	1	0	0	0	0	1	0	0	1	0	0	0	0	0	0	0	0	0	0	0	0	0	0	0	0	0
316-1c	0	0	0	0	0	0	0	0	0	1	0	1	0	0	1	0	0	1	0	0	0	0	0	0	0	0	0	0	0	0	0	0	0	0	0
316-3e	0	0	0	0	0	0	0	0	0	0	0	0	1	1	1	0	0	1	0	0	0	0	0	1	0	0	0	0	0	0	0	0	0	0	0
316-4e	0	0	0	0	0	0	0	0	0	0	0	0	1	0	0	0	0	1	0	0	0	0	0	0	0	0	0	0	0	0	0	0	0	0	0
317-2c	0	0	1	0	0	0	0	0	0	0	0	1	0	1	0	0	0	1	0	0	0	0	0	0	0	0	0	0	0	0	0	0	0	0	0
317-3c	0	0	0	0	0	0	0	0	0	0	0	0	0	0	1	0	0	1	0	0	0	0	0	0	0	0	0	0	0	0	0	0	0	0	0
317-6e	0	1	0	0	0	0	0	0	0	0	0	1	0	1	0	0	0	1	0	0	0	0	0	0	0	0	0	0	0	0	0	0	0	0	0
327-1c	0	1	0	0	0	0	0	0	0	0	0	1	0	0	0	0	0	1	0	0	0	0	0	0	0	1	0	0	0	0	0	0	0	0	0
327-2c	0	0	0	0	0	0	0	0	0	0	0	0	0	0	0	0	0	0	0	0	0	0	0	0	0	1	0	0	0	0	0	0	0	0	0
327-3c	0	0	0	0	0	0	0	0	0	0	0	0	0	0	0	0	0	0	0	0	0	0	0	0	0	1	1	0	0	0	0	0	0	0	0
327-4e	0	0	0	0	0	0	0	0	0	0	0	0	0	0	0	0	0	0	0	0	0	0	0	0	0	0	1	0	0	0	0	0	0	0	0
327-5e	0	0	0	0	0	0	0	0	0	0	0	0	0	0	0	0	0	1	0	0	0	0	0	0	0	0	1	0	0	0	0	0	0	0	0
327-6e	0	0	0	0	0	0	0	0	0	0	0	0	0	0	0	0	0	1	0	0	0	0	0	0	0	0	1	0	0	0	0	0	0	0	0
363-1c	0	0	0	0	0	0	0	0	0	0	0	0	0	0	0	0	0	1	0	0	0	0	0	0	0	0	0	0	0	0	0	0	0	0	0
363-2c	0	0	0	0	0	0	0	0	0	0	0	0	0	0	0	0	0	1	0	0	0	0	0	0	0	0	0	0	0	0	0	0	0	0	0
363-3c	0	0	0	0	0	0	0	0	0	0	0	0	0	0	0	0	0	1	0	0	0	0	0	0	0	0	0	0	0	0	0	0	0	0	0
363-4e	0	0	0	0	0	0	0	0	0	0	0	0	0	0	0	0	0	1	0	0	0	0	0	0	0	0	0	0	0	0	0	0	0	0	0
375-1c	0	0	0	0	0	0	0	0	0	0	0	0	0	1	0	0	0	1	0	0	0	0	0	0	0	0	0	0	0	0	0	0	0	0	0
375-2c	0	0	0	0	0	0	0	0	0	0	1	0	0	1	0	0	0	0	0	0	0	0	0	0	0	0	0	0	0	0	0	0	0	0	0
375-3c	0	0	0	0	0	0	0	0	0	0	1	0	0	1	0	0	0	0	0	0	0	0	0	0	0	0	0	0	0	0	0	0	0	0	0
375-4e	0	0	0	0	0	0	0	0	0	0	0	0	0	1	0	0	0	0	0	1	0	0	0	0	0	0	0	0	0	0	0	0	0	0	0
375-5e	0	0	0	0	0	0	0	0	0	0	1	0	0	1	0	0	0	0	0	1	0	0	1	0	0	0	0	0	0	0	0	0	0	0	0
377-1c	0	0	0	0	0	0	0	0	0	0	0	0	0	0	0	0	1	0	0	0	0	0	0	0	0	0	0	0	0	0	0	0	0	0	0
377-3e	0	0	0	0	0	0	0	0	0	0	1	0	1	1	0	0	1	0	0	0	0	0	0	0	0	1	0	0	0	1	0	0	0	0	0
377-4e	0	0	0	0	0	0	0	0	0	1	0	0	1	1	0	1	1	0	0	0	0	0	0	0	0	1	0	0	0	1	0	0	0	0	0
379-2	0	0	0	0	0	0	0	0	0	1	0	1	1	0	0	0	0	1	0	0	0	0	0	0	0	0	0	0	0	0	0	0	0	0	0
379-3	0	0	0	0	0	0	0	0	1	1	0	1	1	0	0	0	0	1	0	0	0	0	0	0	0	0	0	0	0	0	0	0	0	0	0
379-4	0	0	0	0	0	0	0	0	1	1	0	0	1	0	0	0	0	1	0	0	0	0	0	0	0	0	0	0	0	0	0	0	0	0	0
379-5	0	0	0	0	0	0	0	0	0	1	0	0	1	0	0	0	0	1	0	0	0	0	0	0	0	0	0	0	0	0	0	0	0	0	0
394-2c	0	0	0	0	0	0	0	0	0	0	0	0	0	1	0	0	0	0	0	0	0	0	0	0	0	0	0	0	0	0	0	0	0	0	0
394-3e	0	0	0	0	0	0	0	0	0	0	0	0	0	1	0	1	0	0	0	0	0	0	0	0	0	0	0	0	0	0	0	0	0	0	0
394-4e	0	0	0	0	0	0	0	0	0	0	0	0	0	1	0	1	0	0	0	0	0	0	0	0	0	0	0	0	0	0	0	0	0	0	0
394-5e	0	0	0	0	0	0	0	0	0	0	0	0	0	1	0	0	0	1	1	0	0	0	0	0	0	0	0	0	0	0	0	0	0	0	0
403-1c	0	0	0	0	0	0	0	0	0	0	0	0	0	1	0	0	0	1	1	1	0	0	0	0	0	0	0	0	0	0	0	0	0	0	0
403-2c	0	0	0	0	0	0	0	0	0	0	0	0	0	1	0	0	0	1	0	1	0	0	0	0	0	0	0	0	0	0	0	0	0	0	0
403-3e	0	0	0	0	0	0	0	0	0	0	0	0	0	1	0	0	0	1	1	0	0	0	0	0	0	0	0	0	0	0	0	0	0	0	0
403-4e	0	0	0	0	0	0	0	0	0	0	0	0	0	1	0	0	0	0	1	0	0	0	0	0	0	0	0	0	0	0	0	0	0	0	0
403-5e	0	0	0	0	0	0	0	0	0	0	0	0	0	1	0	0	0	0	1	0	0	0	0	0	0	0	0	0	0	0	0	0	0	0	0
414-2c	0	0	0	0	0	0	0	0	0	0	0	0	0	0	1	1	0	0	0	0	0	1	0	1	1	0	0	0	0	0	0	0	0	0	0
414-3e	0	0	0	0	0	0	0	0	0	0	0	0	0	0	0	1	0	0	0	0	0	0	0	0	1	0	0	0	0	0	0	0	0	0	0
414-4e	0	0	0	0	0	0	0	0	0	1	0	0	0	0	1	0	1	1	0	0	0	0	0	0	0	0	0	0	0	0	0	0	0	0	0
415-1e	0	0	0	0	0	0	0	0	0	1	0	0	0	1	1	0	1	1	0	0	0	0	0	0	0	0	0	0	0	0	0	0	0	0	0
444-1c	0	0	0	0	0	0	0	0	0	0	0	0	0	1	0	0	0	1	0	0	0	0	0	0	0	0	0	0	0	0	0	0	0	0	0
460-1	0	0	0	0	0	0	0	0	0	0	0	0	0	0	0	0	0	0	0	0	0	0	0	0	0	0	0	0	0	0	0	0	0	0	0
672-1c	0	0	0	0	0	0	0	0	0	0	0	0	1	0	1	0	0	0	0	1	0	0	1	1	0	0	0	0	0	0	0	0	0	0	0
672-2c	0	0	0	0	0	0	0	0	0	0	0	0	0	0	1	0	0	0	0	1	0	0	0	0	0	0	0	0	0	0	0	0	0	0	0
672-4e	0	0	0	0	0	0	0	0	0	0	0	0	0	0	1	0	0	0	1	0	0	0	1	0	0	0	0	0	0	0	0	0	0	0	0
674-1e	0	0	0	1	0	0	0	0	0	0	0	0	0	0	1	1	0	0	0	1	0	0	0	0	0	0	0	0	0	0	0	0	0	0	0
675-1c	0	0	0	0	0	0	0	0	0	0	0	1	0	0	1	0	0	0	0	1	0	0	0	0	0	0	0	0	0	0	0	0	0	0	0
676-1c	0	0	0	0	0	0	0	0	0	0	0	0	1	1	1	0	0	0	0	1	0	0	0	0	0	0	0	0	0	0	0	0	0	0	0
676-2e	0	0	0	0	0	0	0	0	0	0	0	0	1	0	1	0	0	0	0	0	0	0	0	0	0	0	0	0	0	0	0	0	0	0	0
745-1c	0	0	0	0	0	0	0	0	0	0	0	0	0	0	1	0	0	0	1	0	0	0	0	0	0	0	1	0	0	0	0	0	0	0	0
750-1c	0	0	0	0	0	0	0	0	0	0	0	0	0	0	0	0	0	0	1	0	0	0	0	0	0	0	1	0	0	0	0	0	0	0	0
750-2c	0	0	0	0	0	0	0	0	0	0	1	0	0	0	1	0	0	0	0	0	1	0	0	0	0	0	0	0	0	0	0	0	0	0	0
750-3c	0	0	0	0	0	0	0	0	0	1	1	0	0	1	1	0	0	0	0	0	1	1	0	0	0	0	0	0	0	0	0	0	0	0	0
750-5e	0	0	0	0	0	0	1	0	0	1	1	1	1	0	0	0	0	0	1	0	0	0	0	0	0	0	1	0	0	1	0	0	0	0	0
768-1c	0	0	0	0	0	0	0	1	1	0	0	0	0	0	0	0	1	0	1	0	0	0	0	0	0	0	0	0	0	0	0	0	0	0	0
768-3c	0	0	0	0	0	0	0	1	0	0	1	0	0	0	0	0	0	1	0	0	0	0	0	1	0	0	0	0	0	0	0	0	0	0	0
768-4e	0	0	0	0	0	0	0	0	0	0	1	0	1	0	0	0	1	0	0	0	1	0	0	1	0	0	0	0	0	0	0	0	0	0	0
768-5e	0	0	0	0	0	0	0	0	0	1	0	0	1	0	0	1	1	0	0	0	1	0	0	0	0	0	0	0	0	0	0	0	0	0	0
768-6e	0	0	0	0	0	0	0	0	0	1	0	0	0	0	1	1	0	0	0	0	1	0	0	0	0	0	0	0	0	0	0	0	0	0	0
782-2c	0	0	0	0	0	0	1	1	0	0	0	0	0	0	0	1	0	0	0	1	0	0	1	1	0	0	0	0	0	0	0	0	0	0	0
782-3c	0	0	0	0	0	0	1	0	0	0	0	0	0	1	0	1	0	1	0	1	0	0	1	0	0	0	0	0	0	0	0	0	0	0	0
782-4e	0	0	0	1	0	0	0	1	0	0	0	0	0	1	0	1	0	1	0	1	0	0	1	0	0	0	0	0	0	0	0	0	0	0	0
782-6e	0	0	0	0	0	0	0	0	0	1	1	0	0	0	0	0	1	0	0	1	0	1	0	0	0	0	0	0	0	0	0	0	0	0	0
787-1c	0	0	0	0	0	0	0	0	0	1	0	1	0	0	0	0	1	0	0	1	0	1	0	0	0	0	0	0	0	0	0	0	0	0	0
787-3e	0	0	0	0	0	0	0	0	0	0	0	1	1	0	0	0	1	1	0	0	1	0	0	0	0	0	0	0	0	0	0	0	0	0	0
793-1c	0	0	0	0	0	0	0	0	0	0	0	0	1	1	0	0	0	1	0	0	1	0	0	0	0	0	0	0	0	0	0	0	0	0	0
793-2c	0	0	0	0	0	0	0	0	0	0	0	0	1	1	0	0	0	1	1	0	0	0	0	0	0	0	0	0	0	0	0	0	0	0	0
793-3e	0	0	0	0	0	0	0	0	0	0	0	0	1	1	0	0	0	1	1	1	1	0	0	0	0	0	0	0	0	0	0	0	0	0	0
793-4e	0	0	0	0	0	0	0	0	0	0	0	0	1	1	0	0	0	1	1	1	1	0	0	0	0	0	0	0	0	0	0	0	0	0	0
800-1c	0	0	0	0	0	0	1	0	0	0	0	0	1	1	0	0	1	0	1	0	1	0	0	0	1	0	0	0	0	0	0	0	0	0	0
800-2c	0	0	0	0	0	0	1	0	0	0	0	0	1	0	0	0	1	0	0	0	0	0	0	0	0	0	0	0	0	0	0	0	0	0	0
800-4e	0	0	0	0	0	0	1	1	0	0	0	0	1	1	0	0	1	1	0	0	0	0	0	0	0	0	0	0	0	0	0	0	0	0	0
800-5e	0	0	0	0	0	0	0	1	0	0	0	1	0	1	0	0	0	1	1	1	0	0	0	0	0	0	0	0	0	0	0	0	0	0	0
802-1c	0	0	0	0	0	0	0	0	0	0	0	1	0	0	0	0	0	0	1	1	0	0	0	0	0	0	0	0	0	0	0	0	0	0	0
802-3e	0	0	0	0	0	0	0	0	0	1	0	0	0	0	1	0	0	0	1	0	0	0	0	0	0	0	0	0	0	0	0	0	0	0	0
A1-1c	0	0	0	0	0	0	0	0	1	1	0	0	0	1	1	0	0	0	1	0	0	1	0	0	0	0	0	0	0	0	0	0	0	0	0
A1-2c	0	0	0	0	0	0	0	0	1	0	0	0	0	1	0	0	0	0	0	0	0	1	0	0	0	0	0	0	0	0	0	0	0	0	0
KE1-1c	0	0	0	0	0	0	0	0	1	0	0	0	1	1	0	0	0	1	0	0	0	1	0	0	0	0	0	0	0	0	0	0	0	0	0
KE1-3c	0	0	0	0	0	0	0	0	0	0	0	0	1	1	0	0	0	0	0	0	0	1	0	0	0	0	0	0	0	0	0	0	0	0	0
KE1-5e	0	0	0	0	0	0	0	0	0	0	0	0	0	1	0	0	0	0	0	0	0	1	0	0	0	0	0	0	0	0	0	0	0	0	0
KE1-6e	0	0	0	0	0	0	0	0	0	0	0	0	0	1	0	0	0	0	0	0	0	1	0	0	0	0	0	0	0	0	0	0	0	0	0
KS2-1c	0	0	0	0	0	0	0	0	0	0	0	0	1	0	0	1	0	0	0	0	1	0	0	0	0	0	0	0	0	0	0	0	0	0	0
KS2-2c	0	0	0	0	0	0	0	0	0	0	0	0	1	0	0	1	0	0	0	0	1	0	0	0	0	0	0	0	0	0	0	0	0	0	0
KS2-4e	0	0	0	0	0	0	0	0	0	1	0	1	0	0	1	1	1	0	0	0	0	0	0	0	0	0	0	0	0	0	0	0	0	0	0
KS2-5e	0	0	0	0	0	0	0	0	0	1	0	0	0	0	1	0	1	0	0	0	0	0	0	0	0	0	0	0	0	0	0	0	0	0	0
KS2-6e	0	0	0	0	0	0	0	0	0	1	0	0	0	1	1	1	1	0	0	1	0	1	0	0	0	0	0	0	0	0	0	0	0	0	0
neg	0	0	0	0	0	0	0	0	0	0	0	0	0	1	0	1	0	0	0	1	0	1	0	0	0	0	0	0	0	0	0	0	0	0	0
neg	0	0	0	0	0	0	0	0	0	0	0	0	0	0	0	0	0	0	0	0	0	0	0	0	0	0	0	0	0	0	0	0	0	0	0
neg	0	0	0	0	0	0	0	0	0	0	0	0	0	0	0	0	0	0	0	0	0	0	0	0	0	0	0	0	0	0	0	0	0	0	0
neg	0	0	0	0	0	0	0	0	0	0	0	0	0	0	0	0	0	0	0	0	0	0	0	0	0	0	0	0	0	0	0	0	0	0	0
neg	0	0	0	0	0	0	0	1	0	0	0	0	0	0	0	0	0	0	0	0	0	0	0	0	0	0	0	0	0	0	0	0	0	0	0
neg	0	0	0	0	0	0	0	1	0	0	0	0	0	0	0	0	0	0	0	0	0	0	0	0	0	0	0	0	0	0	0	0	0	0	0
T4-1c	0	0	0	0	0	0	0	0	0	0	0	0	0	0	0	1	0	0	0	1	0	1	0	0	0	0	0	0	0	0	0	0	0	0	0
T4-2c	0	0	0	0	0	0	0	0	0	0	0	0	0	0	0	1	0	0	0	1	1	1	0	0	0	0	0	0	0	0	0	0	0	0	0
T4-3c	0	0	0	0	0	0	0	0	0	0	0	0	0	0	0	1	1	0	0	0	1	1	0	0	0	0	0	0	0	0	0	0	0	0	0
T4-4e	0	0	0	0	0	0	0	0	0	0	0	0	0	0	0	1	1	0	0	0	1	1	0	0	0	0	0	0	0	0	0	0	0	0	0
T4-5e	0	0	0	0	0	0	0	0	0	0	0	0	0	0	0	1	0	0	0	0	1	1	0	0	0	0	0	0	0	0	0	0	0	0	0
TE1-1c	0	0	0	0	0	0	0	0	0	0	0	1	0	0	0	1	0	0	0	0	1	1	0	0	0	0	0	0	0	0	0	0	0	0	0
TE1-2e	0	0	0	0	0	0	0	0	0	0	0	1	1	0	0	0	0	0	0	0	0	0	0	0	0	0	0	0	0	0	0	0	0	0	0
TE1-3e	0	0	0	0	0	0	0	0	0	0	0	0	1	0	0	0	0	0	0	0	0	0	0	0	0	0	0	0	0	0	0	0	0	0	0
TE1-4e	0	0	0	0	0	0	0	0	0	0	0	0	0	0	0	0	0	0	0	0	0	0	0	0	0	0	0	0	0	0	0	0	0	0	0
TS3-1c	0	0	0	0	0	0	0	0	0	0	0	0	0	1	0	0	0	0	0	0	0	0	0	1	0	0	0	0	0	0	0	0	0	0	0
TS3-2c	0	0	0	0	1	0	0	0	0	0	0	1	0	1	1	0	0	0	0	0	0	0	0	1	0	0	0	0	0	0	0	0	0	0	0
TS3-3c	0	0	0	0	1	0	0	0	0	0	0	1	1	0	1	0	0	1	0	0	0	0	0	0	0	0	0	0	0	0	0	0	0	0	0
TS3-4e	0	0	0	0	1	0	0	0	0	1	0	0	1	1	0	0	0	1	0	0	0	0	0	1	0	0	0	0	0	0	0	0	0	0	0
TS3-5e	0	0	0	0	0	0	0	0	0	1	0	1	0	1	0	0	0	0	0	0	0	0	0	1	0	0	0	0	0	0	0	0	0	0	0
TS3-6e	0	0	0	0	1	0	0	0	0	0	0	1	0	0	0	0	0	0	0	0	0	0	0	0	0	0	0	0	0	0	0	0	0	0	0
M	1	0	1	0	1	0	0	0	0	1	0	1	0	0	0	1	0	0	0	0	0	1	0	0	0	0	0	1	0	0	1	0	1	0	1
M	1	0	1	0	0	0	0	0	0	1	0	0	0	0	0	1	1	0	0	0	0	1	0	0	0	0	0	1	0	0	1	1	1	0	1
M	1	0	1	0	0	0	0	0	0	1	0	0	0	0	0	0	1	0	0	0	0	1	0	0	0	0	0	1	0	0	0	1	1	0	1
M	1	0	1	0	0	0	0	0	0	1	0	0	0	0	0	0	1	0	0	0	0	1	0	0	0	0	0	1	0	0	0	1	1	0	1
M	1	0	1	0	0	0	0	0	0	1	0	0	0	0	0	0	1	0	0	0	0	1	0	0	0	0	0	1	0	0	0	1	1	0	1

### Sheet: Legend
Dataset_GT_SSR87 Genotype matrix of marker SSR87. Column names are binned fragment sizes.
of the manuscript
Dynamics of apomictic and sexual reproduction during primary succession on a glacier forefield in the Swiss Alps
Christian Sailer, Jürg Stöcklin, Ueli Grossniklaus
