## Supplemental Data 5 for "Dynamics of apomictic and sexual reproduction during primary succession on a glacier forefield in the Swiss Alps"

### Sheet: Dataset_Morteratsch
YAD	Deglaciation.start	Longitutde	Latitude	Position	Name	Class	Seed_Count	Seed_Mass	Shell_Count	Shell_Mass	Ploidy_Mom	s	b3	m	Seeds_Analyzed	Apo_Seed	Fertility
154	1857	792279	147218	Centre	008-2c	sexual	7	1.6	103	5.7	6.21538	4	0	0	4	0	0.0636364
154	1857	792279	147218	Edge	008-6e	sexual	54	9.5	35	2.4	6.12834	10	0	0	10	0	0.606742
154	1857	792250	147160	Edge	016-4e	sexual	38	7.6	56	3.7	6.30688	11	0	0	11	0	0.404255
154	1857	792250	147160	Edge	016-5e	sexual	35	7.7	30	1.6	6.44792	11	0	0	11	0	0.538462
154	1857	792253	147208	None	023-1	sexual	71	15.7	17	0.9	6.05062	4	0	0	4	0	0.806818
154	1857	792253	147208	None	023-2	sexual	60	12.6	34	2.5	5.41566	11	0	0	11	0	0.638298
154	1857	792241	147202	Centre	024-1c	sexual	27	6.6	69	5	5.74572	12	0	0	12	0	0.28125
154	1857	792241	147202	Edge	024-5e	apomict	53	8.7	62	2.8	6.29382	8	0	1	9	1	0.46087
154	1857	0	0	Edge	025-3e	sexual	63	8.6	27	1.6	6.15215	9	0	0	9	0	0.7
154	1857	792396	147146	Centre	1007-2c	sexual	7	1.9	50	2.2	6.22303	5	0	0	5	0	0.122807
154	1857	792396	147146	Centre	1007-3c	sexual	19	4.1	50	2.1	6.1421	10	0	0	10	0	0.275362
154	1857	792396	147146	Edge	1007-4e	sexual	61	19.4	51	3.5	5.85971	7	0	0	7	0	0.544643
154	1857	792396	147146	Edge	1007-5e	sexual	27	7.1	96	3.7	5.99296	12	0	0	12	0	0.219512
154	1857	792396	147146	Edge	1007-6e	sexual	52	12.9	15	1.1	6.19139	4	0	0	4	0	0.776119
154	1857	792407	147120	None	1011-1	apomict	38	9.4	104	5.5	6.03077	9	0	1	10	1	0.267606
154	1857	792409	147124	Centre	1012-1c	sexual	78	19.3	52	3.4	6.25397	3	0	0	3	0	0.6
154	1857	792409	147124	Centre	1012-2c	sexual	21	5.9	67	4.8	6.23497	8	0	0	8	0	0.238636
154	1857	792409	147124	Centre	1012-3c	apomict	23	6.5	49	3.6	6.2107	3	1	0	4	1	0.319444
154	1857	792409	147124	Edge	1012-4e	sexual	5	0.8	40	1.7	5.91667	4	0	0	4	0	0.111111
154	1857	792409	147124	Edge	1012-5e	sexual	50	9.7	30	1.6	6.19971	11	0	0	11	0	0.625
154	1857	792411	147127	Centre	1013-1c	sexual	49	13.4	36	2.3	6.34935	3	0	0	3	0	0.576471
154	1857	792411	147127	Edge	1013-4e	sexual	34	9.9	73	6.2	6.32105	5	0	0	5	0	0.317757
154	1857	792425	147018	Edge	1020-4e	sexual	3	0.9	109	4	6.09434	3	0	0	3	0	0.0267857
154	1857	792425	147018	Edge	1020-5e	sexual	5	0.7	119	3.8	6.08036	4	0	0	4	0	0.0403226
91	1920	792247	146563	Edge	1027-3e	sexual	7	1.7	118	4.9	6.1182	5	0	0	5	0	0.056
91	1920	792247	146563	Edge	1027-4e	sexual	18	4.8	117	5.2	6.02783	12	0	0	12	0	0.133333
91	1920	792249	146396	Centre	1030-1c	sexual	33	7.1	83	4.6	6.23535	10	0	0	10	0	0.284483
91	1920	792249	146396	Centre	1030-2c	sexual	22	4.2	92	5.1	6.0292	5	0	0	5	0	0.192982
91	1920	792249	146396	Centre	1030-3c	sexual	14	2.6	81	4.3	6.02241	11	0	0	11	0	0.147368
91	1920	792249	146396	Edge	1030-4e	sexual	21	4.3	107	5.4	6.12941	12	0	0	12	0	0.164062
91	1920	792249	146396	Edge	1030-5e	sexual	35	7.9	76	5.3	6.02392	11	0	0	11	0	0.315315
91	1920	792249	146396	Edge	1030-6e	sexual	36	7.6	92	6	6.06599	12	0	0	12	0	0.28125
91	1920	792249	146545	Centre	1031-1c	sexual	12	2.5	107	5.1	6.39062	12	0	0	12	0	0.10084
91	1920	792249	146545	Centre	1031-2c	sexual	95	26.3	62	3.2	5.90098	9	0	0	9	0	0.605096
91	1920	792249	146545	Centre	1031-3c	sexual	49	11.7	82	5.2	6.30303	7	0	0	7	0	0.374046
91	1920	792249	146545	Edge	1031-4e	sexual	37	10.9	106	4.4	6.47605	7	0	0	7	0	0.258741
91	1920	792249	146545	Edge	1031-5e	sexual	35	10.4	87	3.3	6.18719	8	0	0	8	0	0.286885
91	1920	792246	146539	Centre	1033-1c	sexual	32	8.3	67	4.3	6.42268	12	0	0	12	0	0.323232
91	1920	792246	146539	Centre	1033-2c	apomict	12	2.9	82	5.1	6.44554	11	1	0	12	1	0.12766
91	1920	792262	146532	Edge	1035-1e	sexual	11	3.2	104	4.8	5.92749	6	0	0	6	0	0.0956522
71	1940	792163	146236	Edge	1045-3e	apomict	9	1.4	80	2.1	6.2144	4	0	2	6	2	0.101124
71	1940	792189	146174	Centre	1050-1c	apomict	31	4.5	62	3.1	6.16066	1	0	4	5	4	0.333333
71	1940	792189	146174	Edge	1050-4e	sexual	56	14.4	48	2.5	6.07919	11	0	0	11	0	0.538462
71	1940	792189	146174	Edge	1050-6e	sexual	4	0.8	97	4	6.00962	4	0	0	4	0	0.039604
61	1950	0	0	Centre	1052-1c	apomict	57	8.6	74	3.6	6.13211	8	0	1	9	1	0.435115
61	1950	0	0	Edge	1052-3e	sexual	95	16.9	41	2.6	6.18708	5	0	0	5	0	0.698529
61	1950	0	0	Edge	1052-4e	sexual	9	1.5	137	5.6	6.18298	6	0	0	6	0	0.0616438
51	1960	0	0	Centre	1068-2c	sexual	12	3.2	79	3.5	6.35602	9	0	0	9	0	0.131868
41	1970	791975	145658	Centre	1076-1c	apomict	12	2	95	8.1	6.26455	5	0	1	6	1	0.11215
41	1970	791975	145658	Edge	1076-2e	sexual	5	0.8	108	2.7	6.24167	5	0	0	5	0	0.0442478
51	1960	791965	145716	Centre	1078-1c	sexual	29	6.4	59	4.8	6.15057	9	0	0	9	0	0.329545
51	1960	791965	145716	Centre	1078-3c	sexual	63	12.6	43	1.9	6.30989	3	0	0	3	0	0.59434
51	1960	791965	145716	Edge	1078-5e	sexual	36	7.9	68	4.4	6.0737	10	0	0	10	0	0.346154
131	1880	792201	147029	Centre	121-1c	sexual	43	9.9	40	1.6	6.00768	20	0	0	20	0	0.518072
131	1880	792211	147025	None	127-1	sexual	25	5.7	134	4.3	6.1106	7	0	0	7	0	0.157233
131	1880	792251	147025	Centre	155-1c	sexual	48	9.7	44	2.9	6.63703	5	0	0	5	0	0.521739
131	1880	792251	147025	Centre	155-2c	sexual	77	16.5	34	2.5	6.35078	8	0	0	8	0	0.693694
131	1880	792251	147025	Edge	155-4e	sexual	53	8.6	37	2.2	6.54502	10	0	0	10	0	0.588889
131	1880	792251	147025	Edge	155-5e	sexual	22	4.4	55	4	6.14786	6	0	0	6	0	0.285714
131	1880	792251	147025	Edge	155-6e	sexual	46	13	32	3.1	6.3964	3	0	0	3	0	0.589744
131	1880	792251	147062	Centre	163-1c	sexual	13	4.1	59	5.1	6.40138	11	0	0	11	0	0.180556
131	1880	792251	147062	Centre	163-2c	sexual	12	4.2	75	6.1	6.34089	9	0	0	9	0	0.137931
131	1880	792251	147062	Centre	163-3c	sexual	12	4.4	56	2.4	6.39796	7	0	0	7	0	0.176471
131	1880	792251	147062	Edge	163-5e	sexual	48	18.1	58	6.1	6.51239	6	0	0	6	0	0.45283
131	1880	792251	147062	Edge	163-6e	sexual	42	9.8	45	3.6	6.05625	10	0	0	10	0	0.482759
131	1880	792273	147054	Edge	164-1e	sexual	36	14.3	57	5.4	6.22142	4	0	0	4	0	0.387097
131	1880	792273	147054	Edge	164-2e	sexual	24	8	74	7.9	6.13768	5	0	0	5	0	0.244898
131	1880	792229	147000	Centre	177-1c	sexual	26	6.7	49	3.4	6.27731	7	0	0	7	0	0.346667
131	1880	792229	147000	Centre	177-2c	apomict	90	22.4	48	3.7	6.21265	11	1	1	13	2	0.652174
131	1880	792196	146983	Edge	185-3e	sexual	22	5.9	80	5.9	6.2676	10	0	0	10	0	0.215686
131	1880	792196	146983	Edge	185-4e	apomict	42	12.3	54	3.8	6.16057	2	1	1	4	2	0.4375
131	1880	792223	146963	Centre	200-1c	sexual	40	9.5	56	4.2	6.26672	7	0	0	7	0	0.416667
131	1880	792223	146963	Centre	200-2c	apomict	37	9.3	66	6.1	6.14881	19	0	1	20	1	0.359223
131	1880	792223	146963	Edge	200-3e	apomict	67	9.5	23	0.5	6.27421	8	0	1	9	1	0.744444
131	1880	792223	146963	Edge	200-4e	sexual	11	2.5	72	3.3	6.30364	8	0	0	8	0	0.13253
131	1880	792188	146975	Centre	208-1c	sexual	8	2	55	1.6	5.99207	8	0	0	8	0	0.126984
131	1880	792188	146975	Edge	208-4e	sexual	7	1.8	74	2.3	6.30709	4	0	0	4	0	0.0864198
131	1880	792231	146915	Edge	239-2e	sexual	63	13.6	46	2.7	6.22398	11	0	0	11	0	0.577982
131	1880	792216	146905	Centre	243-1c	sexual	32	7.8	59	4	6.20159	5	0	0	5	0	0.351648
131	1880	792217	146893	Centre	251-1c	sexual	57	11.3	36	1.8	6.21385	10	0	0	10	0	0.612903
131	1880	792217	146893	Centre	251-2c	apomict	61	12.1	26	1.5	6.24651	3	0	1	4	1	0.701149
131	1880	792217	146893	Edge	251-4e	sexual	26	6.7	52	1.6	6.20028	5	0	0	5	0	0.333333
131	1880	792217	146893	Edge	251-5e	sexual	26	6.4	34	2.1	6.25304	12	0	0	12	0	0.433333
131	1880	792217	146893	Edge	251-6e	apomict	74	15.6	19	0.9	6.21257	8	0	1	9	1	0.795699
111	1900	792172	146824	Centre	310-1c	sexual	49	11	102	5.9	6.46987	3	0	0	3	0	0.324503
111	1900	792172	146824	Edge	310-3e	sexual	74	18.9	64	4.8	6.32626	5	0	0	5	0	0.536232
111	1900	792171	146826	Edge	311-2e	sexual	18	3.1	47	4	6.22775	3	0	0	3	0	0.276923
111	1900	792171	146826	Edge	311-3e	sexual	38	6.9	80	1.8	6.2412	10	0	0	10	0	0.322034
111	1900	792132	146722	Centre	317-1c	sexual	14	1.9	81	2.6	6.11518	12	0	0	12	0	0.147368
111	1900	792132	146722	Centre	317-3c	sexual	49	10.6	34	1	6.24355	13	0	0	13	0	0.590361
111	1900	792132	146722	Edge	317-4e	sexual	30	4.8	66	2.5	6.06493	7	0	0	7	0	0.3125
111	1900	792132	146722	Edge	317-5e	sexual	8	1.7	76	3.6	6.11542	8	0	0	8	0	0.0952381
111	1900	792132	146722	Edge	317-6e	sexual	60	8	58	2.9	5.89738	11	0	0	11	0	0.508475
41	1970	791863	145441	Edge	327-4e	sexual	28	7.4	74	3.8	6.30584	9	0	0	9	0	0.27451
41	1970	791863	145441	Edge	327-5e	sexual	20	4.6	72	2.7	6.41428	10	0	0	10	0	0.217391
41	1970	791897	145516	Centre	363-1c	apomict	56	6.7	41	1.6	3.97059	0	0	9	9	9	0.57732
41	1970	791897	145516	Centre	363-2c	apomict	52	8.7	29	1.2	3.70048	0	0	6	6	6	0.641975
41	1970	791897	145516	Centre	363-3c	apomict	59	9.6	51	3	3.4709	0	0	5	5	5	0.536364
41	1970	791897	145516	Edge	363-4e	apomict	19	3	58	2.2	3.37606	0	0	3	3	3	0.246753
41	1970	791925	145546	Centre	375-2c	sexual	21	4.4	132	8.8	6.35183	12	0	0	12	0	0.137255
41	1970	791925	145546	Edge	375-6e	apomict	62	11.5	28	2.1	3.41518	0	0	3	3	3	0.688889
41	1970	791844	145572	None	379-1	sexual	79	19.8	49	3	6.54312	11	0	0	11	0	0.617188
41	1970	791844	145572	None	379-2	apomict	16	4.3	113	6.1	6.33333	3	0	1	4	1	0.124031
41	1970	791844	145572	None	379-4	sexual	33	7.5	80	4.5	6.39745	9	0	0	9	0	0.292035
41	1970	791844	145572	None	379-5	sexual	20	4.3	68	6.3	6.36082	10	0	0	10	0	0.227273
41	1970	791844	145572	None	379-6	sexual	43	9.2	111	5.3	6.58898	8	0	0	8	0	0.279221
41	1970	791850	145611	Centre	394-1c	sexual	50	8.9	37	2.1	6.54838	11	0	0	11	0	0.574713
41	1970	791850	145611	Edge	394-3e	sexual	41	6.6	53	1.7	5.859	11	0	0	11	0	0.43617
41	1970	791850	145611	Edge	394-4e	sexual	14	2.4	46	0.8	6.24771	7	0	0	7	0	0.233333
41	1970	791850	145611	Edge	394-5e	sexual	72	12.1	38	1.1	6.50042	4	0	0	4	0	0.654545
41	1970	791869	145632	Centre	403-1c	sexual	12	2.2	81	3.7	6.02284	3	0	0	3	0	0.129032
41	1970	791869	145632	Edge	403-3e	sexual	4	0.7	90	2.8	6.01668	4	0	0	4	0	0.0425532
51	1960	791856	145676	Centre	414-2c	sexual	80	16.4	18	0.9	5.58654	8	0	0	8	0	0.816327
51	1960	791856	145676	Edge	414-4e	sexual	21	3.1	94	2.7	6.38614	16	0	0	16	0	0.182609
51	1960	791824	145800	None	460-1	apomict	114	21.4	51	3	5.95055	0	0	3	3	3	0.690909
71	1940	791758	145985	Centre	672-1c	sexual	11	2.4	32	1	6.1771	6	0	0	6	0	0.255814
71	1940	791751	145997	Edge	676-2e	sexual	24	5.5	82	2.9	6.09163	11	0	0	11	0	0.226415
91	1920	791779	146171	Edge	750-4e	sexual	17	2.5	89	4.2	6.58441	11	0	0	11	0	0.160377
91	1920	791779	146171	Edge	750-6e	sexual	50	9.1	93	5.4	6.19629	12	0	0	12	0	0.34965
91	1920	791806	146242	Centre	768-1c	apomict	30	5.1	71	3.9	6.06734	7	1	0	8	1	0.29703
91	1920	791806	146242	Centre	768-2c	sexual	33	6.6	50	3.4	6.13645	9	0	0	9	0	0.39759
91	1920	791806	146242	Centre	768-3c	sexual	53	12.2	45	2.3	6.16353	12	0	0	12	0	0.540816
91	1920	791806	146242	Edge	768-4e	sexual	39	9.4	107	7.1	6.13308	9	0	0	9	0	0.267123
91	1920	791806	146242	Edge	768-5e	apomict	78	17.7	18	1.6	6.02866	17	0	2	19	2	0.8125
91	1920	791806	146242	Edge	768-6e	sexual	54	9.5	71	3.8	6.18037	11	0	0	11	0	0.432
91	1920	791815	146272	Centre	782-1c	sexual	58	11.5	50	3.4	6.21495	5	0	0	5	0	0.537037
91	1920	791815	146272	Centre	782-2c	sexual	111	22.5	15	1	6.20324	5	0	0	5	0	0.880952
91	1920	791815	146272	Centre	782-3c	sexual	57	11.8	30	1.4	6.1263	6	0	0	6	0	0.655172
91	1920	791815	146272	Edge	782-5e	apomict	26	5.5	57	2.8	6.15963	11	0	1	12	1	0.313253
91	1920	791815	146272	Edge	782-6e	sexual	39	7.3	106	6.4	6.15264	5	0	0	5	0	0.268966
91	1920	791837	146320	Edge	793-3e	sexual	52	10.3	52	3.2	6.18512	5	0	0	5	0	0.5
91	1920	791878	146340	Centre	800-1c	sexual	15	2.5	69	2.2	6.14563	10	0	0	10	0	0.178571
91	1920	791878	146340	Centre	800-2c	sexual	12	2.3	70	3.5	6.20312	6	0	0	6	0	0.146341
91	1920	791878	146340	Centre	800-3c	sexual	54	10.4	33	1.4	6.10558	10	0	0	10	0	0.62069
91	1920	791878	146340	Edge	800-4e	apomict	6	1.2	87	2.2	6.31423	5	0	1	6	1	0.0645161
91	1920	791881	146341	Centre	802-1c	sexual	30	5.5	63	4.8	5.99497	11	0	0	11	0	0.322581
91	1920	791881	146341	Centre	802-2c	apomict	16	3.4	87	6.2	5.16978	2	9	0	11	9	0.15534
91	1920	791881	146341	Edge	802-3e	apomict	41	7.4	66	3.8	6.13665	10	0	1	11	1	0.383178
111	1900	792316	146739	Centre	A1-1c	sexual	8	1.8	94	3.4	5.71018	6	0	0	6	0	0.0784314
111	1900	792316	146739	Centre	A1-2c	sexual	9	1.9	89	4.4	6.29973	9	0	0	9	0	0.0918367
111	1900	792316	146739	Centre	A1-3c	sexual	20	4	104	6	6.18614	10	0	0	10	0	0.16129
41	1970	791861	145452	Edge	KE1-4e	sexual	13	4.8	53	2.1	6.2566	9	0	0	9	0	0.19697
41	1970	791861	145452	Edge	KE1-5e	sexual	60	14.7	32	1.3	6.40585	12	0	0	12	0	0.652174
41	1970	791861	145452	Edge	KE1-6e	sexual	43	13.1	39	1.4	6.20128	10	0	0	10	0	0.52439
41	1970	791850	145592	Centre	KS2-1c	sexual	62	16.4	73	5	5.98998	7	0	0	7	0	0.459259
41	1970	791850	145592	Edge	KS2-6e	apomict	34	8.8	50	1.3	5.43396	8	1	0	9	1	0.404762
111	1900	792017	146569	Centre	T4-1c	sexual	13	3.9	97	2.3	6.18519	9	0	0	9	0	0.118182
111	1900	792017	146569	Centre	T4-3c	sexual	8	1.7	130	3.9	6.25547	3	0	0	3	0	0.057971
111	1900	792017	146569	Edge	T4-5e	sexual	5	1.2	142	4	6.25831	5	0	0	5	0	0.0340136
111	1900	792017	146569	Edge	T4-6e	sexual	6	1.4	81	1.6	6.23421	3	0	0	3	0	0.0689655
111	1900	792015	146575	Centre	TE1-1c	sexual	19	4.6	90	6.1	6.27861	3	0	0	3	0	0.174312
111	1900	792015	146575	Centre	TE1-2c	sexual	22	4.1	127	6.9	6.22383	6	0	0	6	0	0.147651
111	1900	792015	146575	Edge	TE1-3e	sexual	68	15.2	66	3	6.32117	10	0	0	10	0	0.507463
111	1900	792015	146575	Edge	TE1-4e	sexual	35	8.2	86	5	6.52007	10	0	0	10	0	0.289256
111	1900	791999	146564	Centre	TS3-1c	sexual	124	28.8	33	2.7	6.42292	5	0	0	5	0	0.789809
111	1900	791999	146564	Centre	TS3-2c	sexual	15	3.3	78	5.4	6.17808	11	0	0	11	0	0.16129
111	1900	791999	146564	Edge	TS3-4e	sexual	7	1.7	84	4.5	6.38625	5	0	0	5	0	0.0769231
111	1900	791999	146564	Edge	TS3-6e	sexual	50	11.9	56	4.1	6.16514	8	0	0	8	0	0.471698

### Sheet: Legend
Dataset_Morteratsch Dataset containing the phenotyping information of all samples individuals.
of the manuscript
Dynamics of apomictic and sexual reproduction during primary succession on a glacier forefield in the Swiss Alps
Christian Sailer, Jürg Stöcklin, Ueli Grossniklaus
YAD	Years After Deglaciation
Deglaciation.start	Year in which this area started to deglaciate
Longitutde	GPS coordinate of patch
Latitude	GPS coordinate of patch
Position	Posstion of plant within the patch
Name	Name of the indiviudal plant
Class	Sexual or apomictic mother plant
Seed_Count	Number of seeds produced
Seed_Mass	Mass of seeds produced [mg]
Shell_Count	Number of empty seed shells
Shell_Mass	Mass of empty seed shells [mg]
Ploidy_Mom	Ploidy of mother plant, based on flow cytometry
s	Number of sexual offspring, n+n
b3	Number of apomictic offspring, 2n+n
m	Number of apomictic offspring, 2n+0
Seeds_Analyzed	Number of seeds analysed
Apo_Seed	Number of apomictically produced seeds (2n+n & 2n+0)
Fertility	Fertility, number of seeds/number of ovules
